# Cross-Tissue Specificity of Pediatric DNA Methylation Associated with Cumulative Family Adversity

**DOI:** 10.1101/2023.10.04.559423

**Authors:** Meingold Hiu-ming Chan, Sarah M. Merrill, Fizza Fatima, Julie L. MacIsaac, Jelena Obradović, W. Thomas Boyce, Michael S. Kobor

## Abstract

**Background:** Cumulative family adversity (cumulative FA), characterized by co-occurring stressors in a family context, may be biologically embedded through DNA methylation (DNAm) and contribute to later health outcomes.

**Materials & Methods:** We compared epigenome-wide DNAm associated with cumulative FA in buccal epithelial cells (BECs; *n*=218) and peripheral blood mononuclear cells (PBMCs; *n*=51) from 7-13-year-old children in Canada, accounting for sex, age, predicted cell-type proportion, and genetic ancestry.

**Results:** Higher levels of cumulative FA were associated with DNAm at seven sites, primarily in stress- and immune-related genes, only in PBMCs. Negative mother-child interaction contributed to this association.

**Conclusions:** The findings of this study suggested that PBMC DNAm can be used as a marker for biological embedding of cumulative FA.
