## Supplementary Table 1 for "Cross-Tissue Specificity of Pediatric DNA Methylation Associated with Cumulative Family Adversity"

### Sheet: Candidate_BEC
	CpG	pval	coef	tval	stderror	delta_betas_full	site	CHR	MAPINFO	UCSC_REFGENE_NAME	UCSC_REFGENE_ACCESSION	UCSC_REFGENE_GROUP	FDR
601	cg22891413	0.000180985	0.00173469	3.8068	0.000455683	0.0121547	cg22891413	5	1407569	SLC6A3	NM_001044	Body	0.0662405
716	cg07747220	0.00124184	0.00276807	3.27219	0.000845938	0.0193955	cg07747220	20	3052115	OXT	NM_000915	TSS200	0.227257
1022	cg01644611	0.00799279	0.00105423	2.65652	0.000396846	0.00738683	cg01644611	20	3052253	OXT	NM_000915	TSS200	0.585072
1582	cg21824733	0.00505196	0.00289496	2.85792	0.00101296	0.0202845	cg21824733	15	42197055	EHD4	NM_139265	Body	0.585072
2744	cg23326197	0.00676258	0.0044774	2.74749	0.00162963	0.0313725	cg23326197	7	99382370	CYP3A4	NM_017460	TSS1500	0.585072
2835	cg00997378	0.0208503	0.00231372	2.33594	0.000990491	0.0162119	cg00997378	5	1444260	SLC6A3	NM_001044	5'UTR	0.587016
2890	cg04614155	0.011957	0.00262038	2.52319	0.00103852	0.0183606	cg04614155	15	42209202	EHD4	NM_139265	Body	0.587016
3015	cg10142436	0.00965552	0.00234153	2.64956	0.000883743	0.0164067	cg10142436	15	42209178	EHD4	NM_139265	Body	0.587016
3127	cg13285174	0.0178756	0.00280491	2.39213	0.00117256	0.0196536	cg13285174	20	3052221	OXT	NM_000915	TSS200	0.587016
4648	cg14506366	0.0196708	-0.00456527	-2.36731	0.00192846	-0.0319882	cg14506366	5	1430421	SLC6A3	NM_001044	Body	0.587016
4678	cg17627921	0.0202609	0.00109267	2.37207	0.00046064	0.00765617	cg17627921	4	7301823	SORCS2	NM_020777	Body	0.587016
5148	cg17806437	0.0139123	0.00137808	2.45491	0.000561355	0.00965597	cg17806437	15	42211581	EHD4	NM_139265	Body	0.587016
6235	cg22879834	0.0152162	0.00546677	2.4926	0.0021932	0.0383048	cg22879834	2	239169591	PER2	NM_022817	Body	0.587016
9279	cg17999358	0.0240082	-0.00202456	-2.27446	0.000890127	-0.0141858	cg17999358	5	1405774	SLC6A3	NM_001044	Body	0.627642
11710	cg03363743	0.0368559	-0.000955039	-2.12184	0.0004501	-0.00669181	cg03363743	17	28562474	SLC6A4	NM_001045	5'UTR	0.719515
11970	cg06875488	0.040248	0.00156434	2.06879	0.000756164	0.0109611	cg06875488	4	7657070	SORCS2	NM_020777	Body	0.719515
13591	cg10420578	0.0366312	0.00129077	2.12563	0.000607243	0.00904424	cg10420578	5	1430867	SLC6A3	NM_001044	Body	0.719515
14246	cg10525642	0.042256	0.00462556	2.0615	0.00224378	0.0324106	cg10525642	4	7373375	SORCS2	NM_020777	Body	0.719515
14372	cg20070418	0.0432495	-0.00129684	-2.02012	0.000641961	-0.00908676	cg20070418	2	239162230	PER2	NM_022817	Body	0.719515
15179	cg21013745	0.0422269	0.00164076	2.09854	0.000781859	0.0114966	cg21013745	4	7512425	SORCS2	NM_020777	Body	0.719515
15798	cg21353189	0.0330482	0.00411304	2.16815	0.00189703	0.0288194	cg21353189	4	7228343	SORCS2	NM_020777	Body	0.719515
16297	cg23121787	0.0310773	-0.00191895	-2.16228	0.000887465	-0.0134458	cg23121787	15	42211437	EHD4	NM_139265	Body	0.719515
17653	cg03084652	0.0477721	-0.00118672	-2.00154	0.000592903	-0.00831515	cg03084652	4	7638050	SORCS2	NM_020777	Body	0.741243
18298	cg04523291	0.0502345	-0.0017627	-1.97585	0.000892121	-0.012351	cg04523291	3	8809501	OXTR	NM_000916	Body	0.741243
18743	cg14383572	0.0567071	0.00136582	1.91924	0.000711648	0.0095701	cg14383572	4	7289497	SORCS2	NM_020777	Body	0.741243
19199	cg14746841	0.0543642	0.00148249	1.93887	0.000764612	0.0103875	cg14746841	4	7604322	SORCS2	NM_020777	Body	0.741243
19302	cg27488680	0.051074	-0.000815273	-1.95705	0.000416582	-0.00571249	cg27488680	4	7638222	SORCS2	NM_020777	Body	0.741243
20313	ch.3.343413R	0.0565879	0.00292043	1.90802	0.00153061	0.020463	ch.3.343413R	3	15058168	NR2C2	NM_003298	Body	0.741243
20321	cg04169774	0.0594471	0.00235958	1.90431	0.00123908	0.0165332	cg04169774	2	239198437	PER2	NM_022817	TSS1500	0.745754
20654	cg14372037	0.0611273	-0.00186124	-1.8864	0.000986666	-0.0130414	cg14372037	4	7526671	SORCS2	NM_020777	Body	0.745754
21228	cg00078085	0.0939993	-0.00188637	-1.67789	0.00112425	-0.0132175	cg00078085	3	8810592	OXTR	NM_000916	5'UTR	0.753297
21655	cg00232679	0.109084	0.00142781	1.62399	0.000879199	0.0100045	cg00232679	5	1405588	SLC6A3	NM_001044	Body	0.753297
25021	cg00387964	0.0905566	0.00193491	1.70198	0.00113685	0.0135576	cg00387964	4	7651935	SORCS2	NM_020777	Body	0.753297
25453	cg00509996	0.0908796	0.00135127	1.70774	0.00079126	0.00946813	cg00509996	4	7595397	SORCS2	NM_020777	Body	0.753297
25920	cg01776556	0.0682681	-0.00105679	-1.82304	0.000579683	-0.00740475	cg01776556	4	7463234	SORCS2	NM_020777	Body	0.753297
28762	cg01859130	0.0888202	-0.00173609	-1.71421	0.00101277	-0.0121645	cg01859130	4	7511100	SORCS2	NM_020777	Body	0.753297
29840	cg03539039	0.0689	0.000903786	1.84351	0.000490251	0.00633269	cg03539039	15	42263995	EHD4	NM_139265	Body	0.753297
30768	cg06857323	0.0645342	0.00118235	1.87226	0.000631509	0.00828452	cg06857323	4	7721340	SORCS2	NM_020777	Body	0.753297
30921	cg07695269	0.105092	-0.00148553	-1.61591	0.000919313	-0.0104088	cg07695269	4	7394902	SORCS2	NM_020777	Body	0.753297
30974	cg08145989	0.0802418	-0.00195534	-1.77848	0.00109944	-0.0137007	cg08145989	4	7228442	SORCS2	NM_020777	Body	0.753297
31179	cg08862162	0.0816682	-0.000846183	-1.75722	0.000481547	-0.00592907	cg08862162	16	71610334	TAT	NM_000353	5'UTR	0.753297
32722	cg10664842	0.105246	0.0025262	1.63607	0.00154407	0.0177007	cg10664842	4	7710280	SORCS2	NM_020777	Body	0.753297
33745	cg10873330	0.092612	-0.00131479	-1.69559	0.000775414	-0.00921252	cg10873330	4	7677873	SORCS2	NM_020777	Body	0.753297
34314	cg12655112	0.0871183	0.00107524	1.72351	0.000623869	0.00753406	cg12655112	15	42261154	EHD4	NM_139265	Body	0.753297
35476	cg13797914	0.0803146	-0.0012331	-1.75556	0.000702398	-0.00864016	cg13797914	15	42192995	EHD4	NM_139265	Body	0.753297
35727	cg14765933	0.0799194	0.00192728	1.76245	0.00109352	0.0135042	cg14765933	5	1414924	SLC6A3	NM_001044	Body	0.753297
36302	cg15317815	0.0804696	-0.0024578	-1.75363	0.00140155	-0.0172214	cg15317815	3	8809306	OXTR	NM_000916	Body	0.753297
36855	cg16405012	0.105659	0.00109715	1.65751	0.000661925	0.00768754	cg16405012	12	5542395	NTF3	NM_001102654	Body	0.753297
38040	cg16614020	0.106226	0.00320596	1.61591	0.001984	0.0224637	cg16614020	5	1414806	SLC6A3	NM_001044	Body	0.753297
38277	cg21755969	0.101203	-0.00182953	-1.65504	0.00110543	-0.0128193	cg21755969	6	160680068	SLC22A2	NM_003058	TSS200	0.753297
38416	cg22708635	0.101171	0.00123469	1.65278	0.000747043	0.00865132	cg22708635	5	1395355	SLC6A3	NM_001044	Body	0.753297
38467	cg25244561	0.0885829	0.00146696	1.72274	0.000851528	0.0102788	cg25244561	4	7301594	SORCS2	NM_020777	Body	0.753297
39370	cg26741280	0.107635	0.00156126	1.63174	0.000956805	0.0109395	cg26741280	17	28563089	SLC6A4	NM_001045	TSS200	0.753297
39517	cg00224929	0.148543	-0.00125319	-1.45468	0.00086149	-0.00878093	cg00224929	2	171705463	GAD1	NM_000817	Body	0.757783
39865	cg00256593	0.170932	0.00164821	1.3796	0.0011947	0.0115488	cg00256593	7	31091245	ADCYAP1R1	NM_001118	TSS1500	0.757783
40463	cg01556466	0.142581	0.0018125	1.47563	0.00122829	0.0126999	cg01556466	7	31146260	ADCYAP1R1	NM_001118	Body	0.757783
41062	cg02490934	0.14566	0.00197748	1.45471	0.00135936	0.0138559	cg02490934	6	160679178	SLC22A2	NM_003058	Body	0.757783
42625	cg02929434	0.122413	-0.00150879	-1.54798	0.000974679	-0.0105718	cg02929434	5	1415533	SLC6A3	NM_001044	Body	0.757783
44032	cg04310488	0.121701	0.00496805	1.55134	0.00320242	0.0348104	cg04310488	6	160675744	SLC22A2	NM_003058	Body	0.757783
44397	cg06794034	0.178058	0.000835829	1.36868	0.000610682	0.00585652	cg06794034	4	7301854	SORCS2	NM_020777	Body	0.757783
45304	cg07202353	0.132319	0.00128411	1.53582	0.000836108	0.00899758	cg07202353	15	42210119	EHD4	NM_139265	Body	0.757783
45322	cg07392358	0.15734	0.00115982	1.41415	0.000820149	0.00812665	cg07392358	5	1410090	SLC6A3	NM_001044	Body	0.757783
46921	cg08202720	0.1373	0.00146699	1.5108	0.000971003	0.010279	cg08202720	2	239196219	PER2	NM_022817	5'UTR	0.757783
47391	cg08554860	0.159347	-0.00138368	-1.41423	0.000978402	-0.00969527	cg08554860	4	7512177	SORCS2	NM_020777	Body	0.757783
48954	cg09408968	0.135216	0.000942385	1.49035	0.000632324	0.00660314	cg09408968	4	7710177	SORCS2	NM_020777	Body	0.757783
49280	cg10627091	0.177591	0.000776711	1.38617	0.00056033	0.0054423	cg10627091	5	145717858	POU4F3	NM_002700	TSS1500	0.757783
49468	cg10879992	0.16894	0.00146713	1.40479	0.00104437	0.0102799	cg10879992	4	7657481	SORCS2	NM_020777	Body	0.757783
49966	cg11278080	0.149721	-0.00164204	-1.45009	0.00113237	-0.0115055	cg11278080	4	7462664	SORCS2	NM_020777	Body	0.757783
50525	cg11924683	0.114949	-0.00139155	-1.58364	0.0008787	-0.00975036	cg11924683	4	7706590	SORCS2	NM_020777	Body	0.757783
50856	cg12848639	0.114282	-0.00157366	-1.57863	0.000996849	-0.0110264	cg12848639	5	1438375	SLC6A3	NM_001044	Body	0.757783
51081	cg13035290	0.172713	0.00074193	1.36114	0.00054508	0.00519859	cg13035290	4	7738930	SORCS2	NM_020777	Body	0.757783
51233	cg13423235	0.140528	0.00238322	1.48111	0.00160908	0.0166989	cg13423235	4	7486195	SORCS2	NM_020777	Body	0.757783
51775	cg14084689	0.165539	0.00165677	1.42216	0.00116497	0.0116087	cg14084689	4	7657708	SORCS2	NM_020777	Body	0.757783
52198	cg14180415	0.166589	-0.0012503	-1.37672	0.000908173	-0.00876068	cg14180415	4	7374582	SORCS2	NM_020777	Body	0.757783
52579	cg16526509	0.174069	-0.000869986	-1.36186	0.000638819	-0.00609586	cg16526509	5	1439208	SLC6A3	NM_001044	Body	0.757783
53034	cg16621855	0.127312	0.00180118	1.55793	0.00115614	0.0126206	cg16621855	7	31102195	ADCYAP1R1	NM_001118	5'UTR	0.757783
53357	cg18348318	0.150585	0.00166928	1.42786	0.00116908	0.0116964	cg18348318	4	7736837	SORCS2	NM_020777	Body	0.757783
53373	cg19561774	0.154392	-0.000727946	-1.41511	0.000514409	-0.0051006	cg19561774	6	160679690	SLC22A2	NM_003058	1stExon	0.757783
54944	cg19593680	0.136339	0.0015699	1.48689	0.00105583	0.011	cg19593680	4	7374669	SORCS2	NM_020777	Body	0.757783
57236	cg19627213	0.146445	-0.0011458	-1.45021	0.00079009	-0.00802843	cg19627213	6	160679974	SLC22A2	NM_003058	TSS200	0.757783
57532	cg19931925	0.138096	0.00125272	1.49016	0.000840657	0.00877759	cg19931925	4	7338730	SORCS2	NM_020777	Body	0.757783
58711	cg21161187	0.17147	-0.00101338	-1.38763	0.000730299	-0.00710062	cg21161187	5	1416793	SLC6A3	NM_001044	Body	0.757783
58759	cg21222559	0.172213	0.00112438	1.38141	0.00081394	0.00787839	cg21222559	4	7647792	SORCS2	NM_020777	Body	0.757783
62221	cg22659953	0.136494	0.002602	1.48661	0.00175029	0.0182318	cg22659953	5	1414020	SLC6A3	NM_001044	Body	0.757783
63206	cg24249411	0.172436	-0.000788995	-1.38971	0.000567739	-0.00552837	cg24249411	11	27744759	BDNF	NM_170731	TSS1500	0.757783
64012	cg25726847	0.177439	-0.00104115	-1.34738	0.000772719	-0.00729515	cg25726847	10	82034749	MAT1A	NM_000429	Body	0.757783
64173	cg00120473	0.191608	-0.00372331	-1.30703	0.00284868	-0.0260886	cg00120473	4	7330616	SORCS2	NM_020777	Body	0.775774
64290	cg10444491	0.190102	0.000968586	1.32113	0.000733152	0.00678673	cg10444491	4	7394790	SORCS2	NM_020777	Body	0.775774
66117	cg11903188	0.186961	0.0013039	1.31984	0.000987925	0.00913621	cg11903188	2	239195602	PER2	NM_022817	5'UTR	0.775774
66970	cg14025345	0.195888	0.00205514	1.2992	0.00158184	0.0144	cg14025345	4	7373088	SORCS2	NM_020777	Body	0.775774
68216	cg17036624	0.197123	-0.00240676	-1.29386	0.00186014	-0.0168638	cg17036624	3	8811601	OXTR	NM_000916	TSS1500	0.775774
68960	cg19043935	0.195313	-0.00123623	-1.3123	0.00094203	-0.00866205	cg19043935	4	7740427	SORCS2	NM_020777	Body	0.775774
68964	cg26939503	0.196704	0.00109806	1.3049	0.00084149	0.00769397	cg26939503	6	160680034	SLC22A2	NM_003058	TSS200	0.775774
69101	cg12716837	0.199718	0.000906716	1.28341	0.000706488	0.00635322	cg12716837	4	7518360	SORCS2	NM_020777	Body	0.777627
69348	cg00042568	0.300631	-0.000409475	-1.03464	0.000395768	-0.00286913	cg00042568	3	14987939	NR2C2	NM_003298	TSS1500	0.780233
71180	cg00052684	0.317664	0.00189577	0.998591	0.00189845	0.0132834	cg00052684	6	35694245	FKBP5	NM_001145775	5'UTR	0.780233
72134	cg00424353	0.262143	0.00141354	1.12796	0.00125318	0.00990448	cg00424353	4	7300999	SORCS2	NM_020777	Body	0.780233
72711	cg00977842	0.327508	-0.000645392	-0.978773	0.000659389	-0.00452217	cg00977842	10	82050793	MAT1A	NM_000429	TSS1500	0.780233
72846	cg02192228	0.332178	-0.000667185	-0.97068	0.000687338	-0.00467486	cg02192228	3	8809536	OXTR	NM_000916	Body	0.780233
74604	cg02239163	0.269476	-0.00124499	-1.10104	0.00113075	-0.00872349	cg02239163	4	7720084	SORCS2	NM_020777	Body	0.780233
75357	cg03218460	0.284669	-0.00145259	-1.0643	0.00136484	-0.0101781	cg03218460	4	7268631	SORCS2	NM_020777	Body	0.780233
75588	cg03901281	0.283516	-0.000931156	-1.07838	0.00086348	-0.00652446	cg03901281	5	1441675	SLC6A3	NM_001044	Body	0.780233
77248	cg03987506	0.316203	-0.000621414	-1.00536	0.000618102	-0.00435415	cg03987506	3	8810549	OXTR	NM_000916	5'UTR	0.780233
78772	cg04489066	0.287613	-0.000923487	-1.07293	0.000860716	-0.00647073	cg04489066	15	42211509	EHD4	NM_139265	Body	0.780233
79320	cg04701505	0.236669	0.00129876	1.19421	0.00108754	0.00910019	cg04701505	5	145719413	POU4F3	NM_002700	Body	0.780233
81275	cg04733933	0.274736	-0.00167424	-1.09276	0.00153213	-0.0117312	cg04733933	4	7203222	SORCS2	NM_020777	Body	0.780233
82604	cg05232496	0.299534	0.000769427	1.0236	0.00075169	0.00539125	cg05232496	5	1438225	SLC6A3	NM_001044	Body	0.780233
84149	cg05573434	0.244614	0.00104968	1.17269	0.000895109	0.00735495	cg05573434	4	7648540	SORCS2	NM_020777	Body	0.780233
84318	cg05768565	0.270742	-0.00105106	-1.10939	0.000947417	-0.00736462	cg05768565	4	7553433	SORCS2	NM_020777	Body	0.780233
84614	cg06034203	0.225272	0.00375679	1.2169	0.00308717	0.0263232	cg06034203	4	7218684	SORCS2	NM_020777	Body	0.780233
84909	cg06162475	0.318386	-0.00141476	-1.00297	0.00141057	-0.00991301	cg06162475	12	5568048	NTF3	NM_001102654	Body	0.780233
88931	cg06235642	0.244181	0.00116684	1.17545	0.00099267	0.00817584	cg06235642	4	7518783	SORCS2	NM_020777	Body	0.780233
89530	cg06283478	0.32206	0.00134335	1.00027	0.00134299	0.00941265	cg06283478	4	7649606	SORCS2	NM_020777	Body	0.780233
91647	cg07156389	0.290834	0.000854652	1.0779	0.000792888	0.00598842	cg07156389	4	7479912	SORCS2	NM_020777	Body	0.780233
93080	cg07525751	0.306463	-0.00071247	-1.04351	0.000682764	-0.00499217	cg07525751	5	1416958	SLC6A3	NM_001044	Body	0.780233
94584	cg07674535	0.220572	0.000580779	1.2615	0.000460386	0.00406943	cg07674535	19	46850549	PPP5C	NM_006247	Body	0.780233
95490	cg08415977	0.29876	-0.00113751	-1.04276	0.00109086	-0.00797035	cg08415977	4	7463138	SORCS2	NM_020777	Body	0.780233
96045	cg08813325	0.203342	-0.00131615	-1.27498	0.00103229	-0.00922203	cg08813325	4	7699611	SORCS2	NM_020777	Body	0.780233
96336	cg09789721	0.332558	0.000918447	0.971565	0.000945328	0.00643542	cg09789721	4	7463007	SORCS2	NM_020777	Body	0.780233
96944	cg09977703	0.332006	-0.00094445	-0.979052	0.000964658	-0.00661762	cg09977703	19	46854563	PPP5C	NM_006247	Body	0.780233
99299	cg10356260	0.291808	-0.00108457	-1.06832	0.00101521	-0.00759944	cg10356260	4	7593437	SORCS2	NM_020777	Body	0.780233
101369	cg10437224	0.237819	-0.00142813	-1.18796	0.00120217	-0.0100067	cg10437224	4	7373451	SORCS2	NM_020777	Body	0.780233
101660	cg10647739	0.22901	0.000622523	1.19032	0.000522988	0.00436192	cg10647739	4	7532607	SORCS2	NM_020777	Body	0.780233
104085	cg10838744	0.233068	-0.00081056	-1.19265	0.000679631	-0.00567947	cg10838744	4	7652252	SORCS2	NM_020777	Body	0.780233
104806	cg12308675	0.302235	0.00135917	1.02996	0.00131964	0.00952351	cg12308675	2	239169537	PER2	NM_022817	Body	0.780233
104942	cg12443213	0.276847	-0.00103364	-1.08473	0.000952901	-0.00724257	cg12443213	4	7395485	SORCS2	NM_020777	Body	0.780233
105998	cg12516187	0.291438	0.00168397	1.0547	0.00159664	0.0117993	cg12516187	5	1438168	SLC6A3	NM_001044	Body	0.780233
106209	cg13318771	0.240128	-0.00187658	-1.19241	0.00157377	-0.0131489	cg13318771	4	7657359	SORCS2	NM_020777	Body	0.780233
106433	cg13717233	0.255645	-0.000626221	-1.13499	0.000551742	-0.00438783	cg13717233	6	160679543	SLC22A2	NM_003058	1stExon	0.780233
106748	cg13847226	0.310341	-0.000515645	-1.01116	0.000509952	-0.00361305	cg13847226	4	7193237	SORCS2	NM_020777	TSS1500	0.780233
108390	cg14914809	0.327198	-0.000553609	-0.985831	0.000561566	-0.00387905	cg14914809	2	171705073	GAD1	NM_000817	Body	0.780233
108513	cg16338944	0.229512	0.000560498	1.19812	0.000467816	0.00392733	cg16338944	5	1438531	SLC6A3	NM_001044	Body	0.780233
109415	cg16834011	0.317615	-0.000499831	-1.00657	0.00049657	-0.00350224	cg16834011	22	19931790	COMT	NM_000754	5'UTR	0.780233
109514	cg17098387	0.315845	0.00111291	1.00053	0.00111232	0.00779802	cg17098387	6	160661939	SLC22A2	NM_003058	Body	0.780233
110460	cg17244218	0.257897	0.00125485	1.14338	0.00109749	0.00879254	cg17244218	15	42258950	EHD4	NM_139265	Body	0.780233
110545	cg17394237	0.295853	0.00138834	1.05051	0.0013216	0.00972792	cg17394237	4	7196466	SORCS2	NM_020777	Body	0.780233
110553	cg18011273	0.224937	-0.00426536	-1.21464	0.00351162	-0.0298867	cg18011273	4	7203326	SORCS2	NM_020777	Body	0.780233
111056	cg18431297	0.315866	0.00204107	1.01101	0.00201884	0.0143015	cg18431297	4	7219810	SORCS2	NM_020777	Body	0.780233
111211	cg20170110	0.235077	0.000926941	1.20593	0.000768655	0.00649493	cg20170110	4	7193885	SORCS2	NM_020777	TSS1500	0.780233
111219	cg20471045	0.26664	-0.000770648	-1.11465	0.000691381	-0.00539981	cg20471045	19	49568214	NTF4	NM_006179	TSS1500	0.780233
111297	cg20471798	0.232799	0.00116542	1.2012	0.000970212	0.0081659	cg20471798	5	1405330	SLC6A3	NM_001044	Body	0.780233
112152	cg20729813	0.208888	0.000711176	1.26602	0.000561744	0.0049831	cg20729813	4	7502429	SORCS2	NM_020777	Body	0.780233
112557	cg21005218	0.22927	-0.00122638	-1.21912	0.00100596	-0.00859303	cg21005218	4	7289723	SORCS2	NM_020777	Body	0.780233
113141	cg21091226	0.324295	-0.000431933	-0.992287	0.00043529	-0.00302649	cg21091226	4	7395612	SORCS2	NM_020777	Body	0.780233
113310	cg21719937	0.272679	0.00217364	1.09854	0.00197865	0.0152303	cg21719937	12	5564478	NTF3	NM_001102654	Body	0.780233
113333	cg21844005	0.282488	0.00137295	1.08197	0.00126894	0.00962007	cg21844005	7	31096717	ADCYAP1R1	NM_001118	5'UTR	0.780233
113479	cg22200727	0.299655	-0.00323423	-1.04242	0.00310262	-0.0226617	cg22200727	4	7246101	SORCS2	NM_020777	Body	0.780233
113542	cg23072629	0.238774	0.000886768	1.20095	0.000738389	0.00621344	cg23072629	2	239195537	PER2	NM_022817	5'UTR	0.780233
115069	cg23649083	0.218753	-0.00245	-1.23248	0.00198787	-0.0171668	cg23649083	4	7287737	SORCS2	NM_020777	Body	0.780233
115221	cg24384519	0.265635	0.000785995	1.11899	0.000702414	0.00550735	cg24384519	7	31125198	ADCYAP1R1	NM_001118	Body	0.780233
115243	cg24564096	0.325012	0.000607569	0.993081	0.000611802	0.00425714	cg24564096	4	7449698	SORCS2	NM_020777	Body	0.780233
115341	cg25201255	0.240296	0.00169534	1.1726	0.0014458	0.011879	cg25201255	12	5576120	NTF3	NM_001102654	Body	0.780233
115361	cg26955850	0.311903	0.0013557	1.0189	0.00133055	0.00949921	cg26955850	20	3052345	OXT	NM_000915	1stExon	0.780233
115396	cg27171509	0.271982	0.00120963	1.10544	0.00109426	0.00847572	cg27171509	10	82033454	MAT1A	NM_000429	3'UTR	0.780233
115773	cg27304332	0.29635	0.00105679	1.03992	0.00101622	0.00740474	cg27304332	4	7508044	SORCS2	NM_020777	Body	0.780233
117413	cg27423216	0.300863	0.00142878	1.03907	0.00137506	0.0100112	cg27423216	12	5543269	NTF3	NM_001102654	Body	0.780233
118646	cg14812474	0.338403	0.00125251	0.964679	0.00129837	0.00877618	cg14812474	4	7632386	SORCS2	NM_020777	Body	0.788889
119025	cg21522159	0.343488	0.000452818	0.947524	0.000477896	0.00317282	cg21522159	4	7252415	SORCS2	NM_020777	Body	0.795675
119671	cg27175016	0.349618	-0.0014424	-0.9393	0.00153562	-0.0101067	cg27175016	4	7719984	SORCS2	NM_020777	Body	0.804782
119736	cg21254939	0.353495	-0.00157976	-0.944662	0.0016723	-0.0110691	cg21254939	4	7657303	SORCS2	NM_020777	Body	0.808619
120493	cg26269038	0.357732	-0.000649222	-0.915375	0.000709242	-0.004549	cg26269038	5	1406365	SLC6A3	NM_001044	Body	0.81323
121542	cg02666489	0.372906	-0.000521173	-0.887565	0.000587194	-0.00365178	cg02666489	6	160680115	SLC22A2	NM_003058	TSS200	0.814846
121694	cg12250307	0.373747	-0.000887336	-0.894444	0.000992053	-0.00621743	cg12250307	19	46849103	PPP5C	NM_006247	TSS1500	0.814846
124711	cg17332603	0.364447	0.00188043	0.90679	0.00207372	0.0131759	cg17332603	4	7326576	SORCS2	NM_020777	Body	0.814846
124870	cg20421058	0.373702	-0.0011376	-0.888156	0.00128086	-0.00797099	cg20421058	4	7337225	SORCS2	NM_020777	Body	0.814846
125963	cg20592995	0.376254	-0.00040891	-0.884795	0.000462152	-0.00286517	cg20592995	17	28524160	SLC6A4	NM_001045	3'UTR	0.814846
126260	cg22357679	0.362783	0.00116398	0.918878	0.00126674	0.00815582	cg22357679	4	7486772	SORCS2	NM_020777	Body	0.814846
126916	cg24204951	0.374651	0.00109056	0.903945	0.00120644	0.00764137	cg24204951	2	239172084	PER2	NM_022817	Body	0.814846
127917	cg26401796	0.367105	0.00107387	0.911465	0.00117818	0.00752444	cg26401796	12	5574420	NTF3	NM_001102654	Body	0.814846
128410	cg16243195	0.381846	-0.000819688	-0.871237	0.000940832	-0.00574342	cg16243195	4	7252323	SORCS2	NM_020777	Body	0.822092
129518	cg01634644	0.391097	0.000690473	0.856918	0.000805763	0.00483804	cg01634644	4	7482223	SORCS2	NM_020777	Body	0.829824
129522	cg10570754	0.39201	0.000963006	0.860846	0.00111867	0.00674763	cg10570754	12	5589444	NTF3	NM_001102654	Body	0.829824
129892	cg14785679	0.392239	0.000758174	0.858876	0.000882751	0.00531241	cg14785679	7	31093176	ADCYAP1R1	NM_001118	5'UTR	0.829824
130209	cg13735645	0.396799	0.00122884	0.849014	0.00144737	0.00861028	cg13735645	4	7289482	SORCS2	NM_020777	Body	0.830538
131289	cg21619594	0.397115	-0.000683778	-0.849127	0.000805271	-0.00479113	cg21619594	7	31146128	ADCYAP1R1	NM_001118	Body	0.830538
131513	cg08713711	0.408659	0.00071148	0.831006	0.000856167	0.00498523	cg08713711	5	1444333	SLC6A3	NM_001044	5'UTR	0.849825
131966	cg03488613	0.414492	-0.000490655	-0.813698	0.000602994	-0.00343795	cg03488613	6	160643629	SLC22A2	NM_003058	Body	0.857086
132018	cg25598376	0.422811	-0.00126958	-0.805351	0.00157643	-0.00889572	cg25598376	3	15084348	NR2C2	NM_003298	Body	0.869375
133124	cg01819137	0.4572	-0.000502546	-0.751552	0.000668678	-0.00352126	cg01819137	5	145719938	POU4F3	NM_002700	Body	0.872874
133662	cg02586712	0.471628	0.000353576	0.7193	0.000491556	0.00247745	cg02586712	15	42249569	EHD4	NM_139265	Body	0.872874
134043	cg02976543	0.454411	0.000379252	0.75524	0.00050216	0.00265736	cg02976543	2	239197607	PER2	NM_022817	TSS1500	0.872874
134649	cg04340567	0.436387	-0.00057521	-0.780082	0.000737371	-0.00403041	cg04340567	4	7593585	SORCS2	NM_020777	Body	0.872874
135020	cg04358264	0.490583	0.000716236	0.699458	0.00102399	0.00501855	cg04358264	7	99355204	CYP3A4	NM_017460	3'UTR	0.872874
136057	cg04656171	0.432265	-0.0010233	-0.78485	0.00130382	-0.00717013	cg04656171	15	42211689	EHD4	NM_139265	Body	0.872874
136771	cg04731988	0.49615	0.000837895	0.693651	0.00120795	0.005871	cg04731988	20	3051954	OXT	NM_000915	TSS1500	0.872874
137088	cg06252645	0.476394	-0.000455031	-0.705043	0.000645395	-0.00318833	cg06252645	4	7647940	SORCS2	NM_020777	Body	0.872874
137375	cg08949621	0.459909	-0.000535514	-0.7485	0.000715449	-0.00375226	cg08949621	15	42265044	EHD4	NM_139265	TSS1500	0.872874
138162	cg09938408	0.462711	-0.000788487	-0.737313	0.00106941	-0.00552481	cg09938408	15	42211840	EHD4	NM_139265	Body	0.872874
138353	cg10365769	0.500882	-0.000579248	-0.668043	0.000867082	-0.0040587	cg10365769	4	7589937	SORCS2	NM_020777	Body	0.872874
139806	cg10876767	0.49657	-0.00187785	-0.680238	0.00276057	-0.0131578	cg10876767	4	7637533	SORCS2	NM_020777	Body	0.872874
141746	cg11357070	0.503214	0.000282754	0.669417	0.000422388	0.00198121	cg11357070	19	46893618	PPP5C	NM_006247	3'UTR	0.872874
141819	cg11575234	0.485801	0.00156258	0.700059	0.00223207	0.0109487	cg11575234	4	7484382	SORCS2	NM_020777	Body	0.872874
141973	cg12045511	0.44605	0.000520059	0.770788	0.000674711	0.00364397	cg12045511	15	42193157	EHD4	NM_139265	Body	0.872874
142639	cg12958891	0.451997	-0.000597524	-0.75231	0.000794253	-0.00418676	cg12958891	4	7706547	SORCS2	NM_020777	Body	0.872874
143173	cg14483142	0.42716	-0.000778509	-0.790228	0.00098517	-0.00545489	cg14483142	3	8811758	OXTR	NM_000916	TSS1500	0.872874
143560	cg14588307	0.471415	-0.000630183	-0.712058	0.000885017	-0.0044156	cg14588307	5	1442381	SLC6A3	NM_001044	Body	0.872874
144726	cg14770351	0.502857	-0.000347828	-0.67185	0.000517716	-0.00243717	cg14770351	7	99376495	CYP3A4	NM_017460	Body	0.872874
145354	cg14879948	0.466359	-0.000262468	-0.736831	0.000356213	-0.00183908	cg14879948	5	1394576	SLC6A3	NM_001044	3'UTR	0.872874
146074	cg16785502	0.48892	-0.000418957	-0.688642	0.000608381	-0.00293556	cg16785502	4	7666180	SORCS2	NM_020777	Body	0.872874
146276	cg16988212	0.482992	-0.00112694	-0.706112	0.00159598	-0.00789631	cg16988212	4	7373065	SORCS2	NM_020777	Body	0.872874
147181	cg17306747	0.50177	0.000369702	0.68011	0.000543591	0.00259044	cg17306747	5	1446165	SLC6A3	NM_001044	TSS1500	0.872874
149420	cg17315281	0.482215	0.000753738	0.715099	0.00105403	0.00528132	cg17315281	4	7193783	SORCS2	NM_020777	TSS1500	0.872874
149575	cg18584905	0.437868	-0.000268347	-0.791126	0.000339196	-0.00188027	cg18584905	17	28563300	SLC6A4	NM_001045	TSS1500	0.872874
150351	cg19179869	0.448384	-0.000397355	-0.761026	0.000522131	-0.0027842	cg19179869	12	5552386	NTF3	NM_001102654	Body	0.872874
150732	cg19420930	0.501424	-0.000658113	-0.672985	0.000977901	-0.0046113	cg19420930	4	7667618	SORCS2	NM_020777	Body	0.872874
151002	cg19664229	0.474166	0.00163356	0.715712	0.00228243	0.0114461	cg19664229	5	1405070	SLC6A3	NM_001044	Body	0.872874
152000	cg19728345	0.445886	0.00100722	0.760022	0.00132525	0.00705741	cg19728345	5	1394320	SLC6A3	NM_001044	3'UTR	0.872874
153560	cg22691776	0.489014	-0.000717093	-0.688283	0.00104186	-0.00502456	cg22691776	3	15032403	NR2C2	NM_003298	5'UTR	0.872874
153720	cg24304928	0.446865	0.000575641	0.757991	0.00075943	0.00403343	cg24304928	4	7593370	SORCS2	NM_020777	Body	0.872874
153760	cg27288047	0.441629	0.0003373	0.782635	0.00043098	0.00236341	cg27288047	19	49568106	NTF4	NM_006179	TSS1500	0.872874
153951	ch.3.344014F	0.439176	0.000329243	0.778017	0.000423183	0.00230696	ch.3.344014F	3	15074400	NR2C2	NM_003298	Body	0.872874
154206	cg00237268	0.509734	-0.00135596	-0.662452	0.00204688	-0.00950102	cg00237268	4	7287615	SORCS2	NM_020777	Body	0.87661
154868	cg14918008	0.510158	-0.000341733	-0.657672	0.00051961	-0.00239447	cg14918008	6	160669420	SLC22A2	NM_003058	Body	0.87661
155044	cg22584138	0.51287	0.000606476	0.665427	0.000911409	0.00424949	cg22584138	17	28562220	SLC6A4	NM_001045	5'UTR	0.877151
155186	cg25140571	0.519458	-0.00121559	-0.640819	0.00189693	-0.00851743	cg25140571	3	8811437	OXTR	NM_000916	TSS200	0.884287
155213	cg10860553	0.528317	0.00074612	0.634081	0.00117669	0.00522795	cg10860553	5	1399854	SLC6A3	NM_001044	Body	0.888568
155924	cg17775989	0.52631	-0.00222855	-0.633051	0.00352034	-0.0156151	cg17775989	12	5566384	NTF3	NM_001102654	Body	0.888568
158757	cg26038749	0.529256	-0.000559929	-0.637973	0.000877668	-0.00392333	cg26038749	4	7289858	SORCS2	NM_020777	Body	0.888568
160006	cg03166265	0.533934	-0.000426575	-0.628004	0.000679255	-0.00298895	cg03166265	4	7512278	SORCS2	NM_020777	Body	0.892329
163782	cg10241684	0.548295	0.000940718	0.600522	0.0015665	0.00659147	cg10241684	3	14998547	NR2C2	NM_003298	5'UTR	0.899312
164220	cg12632249	0.547255	-0.000292868	-0.605298	0.000483841	-0.00205208	cg12632249	4	7449638	SORCS2	NM_020777	Body	0.899312
164859	cg13723431	0.555801	0.00119459	0.591193	0.00202064	0.00837031	cg13723431	5	1444395	SLC6A3	NM_001044	5'UTR	0.899312
165832	cg20462512	0.553482	-0.00043784	-0.594484	0.000736503	-0.00306787	cg20462512	12	5543155	NTF3	NM_001102654	Body	0.899312
166490	cg24378940	0.551907	-0.000486263	-0.59978	0.000810736	-0.00340717	cg24378940	4	7742291	SORCS2	NM_020777	3'UTR	0.899312
166552	cg24689061	0.541197	-0.00196853	-0.615899	0.00319619	-0.0137932	cg24689061	4	7483577	SORCS2	NM_020777	Body	0.899312
167097	cg24984698	0.560227	-0.000388658	-0.584934	0.000664448	-0.00272327	cg24984698	17	28548496	SLC6A4	NM_001045	Body	0.899312
168080	cg25771730	0.558599	0.00330113	0.581831	0.00567368	0.0231305	cg25771730	4	7427195	SORCS2	NM_020777	Body	0.899312
168740	cg26757836	0.559907	-0.000289287	-0.58465	0.000494804	-0.00202699	cg26757836	4	7304739	SORCS2	NM_020777	Body	0.899312
169935	cg14099595	0.56669	0.000153688	0.57411	0.000267698	0.00107687	cg14099595	5	145717283	POU4F3	NM_002700	TSS1500	0.905714
170413	cg17822807	0.570045	0.000748157	0.571247	0.00130969	0.00524222	cg17822807	7	31107864	ADCYAP1R1	NM_001118	Body	0.906136
170884	cg18658556	0.571906	0.000321501	0.56769	0.000566333	0.00225271	cg18658556	4	7462594	SORCS2	NM_020777	Body	0.906136
170974	cg00767886	0.624873	-0.000702748	-0.48488	0.00144932	-0.00492405	cg00767886	15	42193112	EHD4	NM_139265	Body	0.906736
172630	cg01330016	0.597472	-0.000477597	-0.523825	0.000911749	-0.00334645	cg01330016	17	28549806	SLC6A4	NM_001045	5'UTR	0.906736
173037	cg01750032	0.609271	0.000274059	0.514076	0.000533109	0.00192029	cg01750032	12	5540426	NTF3	NM_001102654	TSS1500	0.906736
173711	cg02688422	0.631809	-0.000542233	-0.481868	0.00112527	-0.00379934	cg02688422	5	1409937	SLC6A3	NM_001044	Body	0.906736
174257	cg03111100	0.635145	0.000407196	0.480825	0.000846871	0.00285316	cg03111100	3	14989983	NR2C2	NM_003298	5'UTR	0.906736
174716	cg03326335	0.595731	-0.000474342	-0.53322	0.00088958	-0.00332364	cg03326335	4	7668844	SORCS2	NM_020777	Body	0.906736
174939	cg03346521	0.63367	0.000398888	0.479864	0.000831252	0.00279494	cg03346521	4	7740503	SORCS2	NM_020777	Body	0.906736
175262	cg05236399	0.608067	-0.000307686	-0.517824	0.000594191	-0.00215591	cg05236399	4	7660950	SORCS2	NM_020777	Body	0.906736
176581	cg05666607	0.61639	-0.000273832	-0.494319	0.000553958	-0.0019187	cg05666607	5	145718405	POU4F3	NM_002700	TSS200	0.906736
177115	cg10251217	0.613438	-0.00113299	-0.503919	0.00224835	-0.00793866	cg10251217	16	71611519	TAT	NM_000353	TSS1500	0.906736
177191	cg11104736	0.614734	-0.000521695	-0.503611	0.00103591	-0.00365544	cg11104736	4	7301529	SORCS2	NM_020777	Body	0.906736
177379	cg11589699	0.602196	0.000325045	0.521676	0.000623079	0.00227754	cg11589699	3	8806317	OXTR	NM_000916	Body	0.906736
177946	cg12484332	0.632983	-0.000256504	-0.482935	0.000531135	-0.00179728	cg12484332	5	1443819	SLC6A3	NM_001044	5'UTR	0.906736
179503	cg12710228	0.597576	0.000688381	0.524341	0.00131285	0.00482338	cg12710228	4	7395388	SORCS2	NM_020777	Body	0.906736
179972	cg12912690	0.597658	-0.000543947	-0.528833	0.00102858	-0.00381135	cg12912690	2	239197457	PER2	NM_022817	TSS1500	0.906736
180023	cg13202751	0.590716	0.000421631	0.538458	0.000783035	0.00295431	cg13202751	5	1446443	SLC6A3	NM_001044	TSS1500	0.906736
180899	cg15884185	0.589383	0.00048357	0.539048	0.000897081	0.0033883	cg15884185	4	7368808	SORCS2	NM_020777	Body	0.906736
181107	cg16101493	0.633046	-0.000265375	-0.491059	0.000540414	-0.00185944	cg16101493	5	145717140	POU4F3	NM_002700	TSS1500	0.906736
181339	cg16571794	0.624382	-0.000382506	-0.487634	0.000784412	-0.00268016	cg16571794	4	7648627	SORCS2	NM_020777	Body	0.906736
181375	cg21255605	0.623539	0.000864331	0.491062	0.00176013	0.00605623	cg21255605	3	14989131	NR2C2	NM_003298	TSS200	0.906736
181539	cg21387988	0.585639	0.000790487	0.547224	0.00144454	0.00553882	cg21387988	4	7665770	SORCS2	NM_020777	Body	0.906736
183117	cg22451412	0.584851	0.00075987	0.545287	0.00139352	0.0053243	cg22451412	15	42227210	EHD4	NM_139265	Body	0.906736
183232	cg25091367	0.581125	0.000637744	0.556283	0.00114644	0.00446858	cg25091367	4	7289507	SORCS2	NM_020777	Body	0.906736
186506	cg25363289	0.605927	0.000827457	0.515002	0.00160671	0.00579786	cg25363289	5	1409773	SLC6A3	NM_001044	Body	0.906736
187109	cg26686068	0.636697	-0.000425129	-0.476878	0.000891483	-0.00297881	cg26686068	4	7700686	SORCS2	NM_020777	Body	0.906736
187202	ch.3.343688R	0.624085	0.000248925	0.490607	0.000507382	0.00174418	ch.3.343688R	3	15065423	NR2C2	NM_003298	Body	0.906736
188639	cg00385883	0.678302	-0.000278809	-0.414635	0.000672421	-0.00195357	cg00385883	3	8808259	OXTR	NM_000916	Body	0.906739
189265	cg02846790	0.671734	-0.000433652	-0.425099	0.00102012	-0.00303853	cg02846790	7	31101520	ADCYAP1R1	NM_001118	5'UTR	0.906739
192651	cg03591753	0.668032	0.000523846	0.433984	0.00120706	0.00367051	cg03591753	6	35659141	FKBP5	NM_001145775	5'UTR	0.906739
193698	cg04879561	0.666434	-0.000305831	-0.429513	0.00071204	-0.00214291	cg04879561	7	31126531	ADCYAP1R1	NM_001118	Body	0.906739
195774	cg06236276	0.652684	-0.00034307	-0.448088	0.000765631	-0.00240384	cg06236276	6	160680078	SLC22A2	NM_003058	TSS200	0.906739
197015	cg09691393	0.669809	-0.000313696	-0.43039	0.000728866	-0.00219802	cg09691393	5	1417003	SLC6A3	NM_001044	Body	0.906739
197315	cg09892121	0.681293	0.000510183	0.408323	0.00124946	0.00357477	cg09892121	5	1407319	SLC6A3	NM_001044	Body	0.906739
197631	cg10153712	0.672241	-0.000443152	-0.421438	0.00105152	-0.0031051	cg10153712	4	7373022	SORCS2	NM_020777	Body	0.906739
197957	cg10365246	0.673959	-0.000443546	-0.420429	0.00105498	-0.00310786	cg10365246	4	7597572	SORCS2	NM_020777	Body	0.906739
198593	cg10644206	0.655461	0.0001806	0.448116	0.000403021	0.00126543	cg10644206	4	7209521	SORCS2	NM_020777	Body	0.906739
198616	cg13439315	0.67408	0.000318076	0.422873	0.00075218	0.00222871	cg13439315	4	7197511	SORCS2	NM_020777	Body	0.906739
199005	cg15999077	0.640126	-0.000504207	-0.465371	0.00108345	-0.0035329	cg15999077	5	1407523	SLC6A3	NM_001044	Body	0.906739
199816	cg16175458	0.657686	0.000291477	0.441801	0.000659749	0.00204234	cg16175458	4	7741555	SORCS2	NM_020777	Body	0.906739
200635	cg16914508	0.680379	-0.00026336	-0.41265	0.000638217	-0.00184532	cg16914508	2	239161102	PER2	NM_022817	Body	0.906739
201848	cg23594584	0.672358	0.000339115	0.426051	0.000795948	0.00237612	cg23594584	4	7533191	SORCS2	NM_020777	Body	0.906739
202703	cg24712501	0.668889	-0.000413402	-0.425884	0.000970691	-0.00289664	cg24712501	5	1401718	SLC6A3	NM_001044	Body	0.906739
204708	cg25606172	0.663981	0.000660327	0.434245	0.00152063	0.00462681	cg25606172	4	7373343	SORCS2	NM_020777	Body	0.906739
205098	cg26267561	0.653176	-0.000468038	-0.459432	0.00101873	-0.00327947	cg26267561	20	3052224	OXT	NM_000915	TSS200	0.906739
205172	cg00247334	0.706586	-0.000552721	-0.381222	0.00144987	-0.00387283	cg00247334	3	8811543	OXTR	NM_000916	TSS1500	0.912125
205183	cg01204634	0.721765	-0.000199327	-0.356498	0.000559124	-0.00139665	cg01204634	5	1395156	SLC6A3	NM_001044	Body	0.912125
206128	cg01593834	0.70479	0.000532528	0.37942	0.00140353	0.00373134	cg01593834	5	145718401	POU4F3	NM_002700	TSS200	0.912125
207443	cg02705759	0.712811	-0.000429176	-0.366566	0.0011708	-0.00300717	cg02705759	4	7283005	SORCS2	NM_020777	Body	0.912125
209019	cg03358154	0.722507	0.000407679	0.357607	0.00114002	0.00285655	cg03358154	4	7241998	SORCS2	NM_020777	Body	0.912125
209662	cg03447880	0.711694	0.000533876	0.367903	0.00145113	0.00374079	cg03447880	7	31121827	ADCYAP1R1	NM_001118	Body	0.912125
209744	cg03988700	0.730199	-0.000493621	-0.348261	0.00141739	-0.00345873	cg03988700	5	1394296	SLC6A3	NM_001044	3'UTR	0.912125
210324	cg05089225	0.707486	0.000603757	0.375923	0.00160607	0.00423044	cg05089225	4	7395027	SORCS2	NM_020777	Body	0.912125
211000	cg05751839	0.717049	-0.000279843	-0.36568	0.000765266	-0.00196082	cg05751839	4	7228268	SORCS2	NM_020777	Body	0.912125
211021	cg07719617	0.716258	0.000497735	0.363472	0.00136939	0.00348755	cg07719617	2	239169696	PER2	NM_022817	Body	0.912125
211736	cg08887933	0.710259	-0.000598339	-0.376964	0.00158726	-0.00419247	cg08887933	16	71601037	TAT	NM_000353	3'UTR	0.912125
212109	cg10437842	0.709339	0.00018975	0.371663	0.000510542	0.00132955	cg10437842	15	42213760	EHD4	NM_139265	Body	0.912125
212114	cg13348530	0.725606	0.001189	0.34878	0.00340903	0.00833114	cg13348530	4	7283184	SORCS2	NM_020777	Body	0.912125
212758	cg13879937	0.689545	0.00116789	0.40069	0.00291468	0.0081832	cg13879937	15	42265413	EHD4	NM_139265	TSS1500	0.912125
212970	cg17803298	0.725646	0.000167445	0.35092	0.000477159	0.00117326	cg17803298	19	46849276	PPP5C	NM_006247	TSS1500	0.912125
214064	cg19730887	0.693433	-0.000386088	-0.39529	0.00097672	-0.00270526	cg19730887	3	15085146	NR2C2	NM_003298	3'UTR	0.912125
214231	cg25911901	0.727959	-0.00029854	-0.351788	0.000848635	-0.00209182	cg25911901	18	903764	ADCYAP1	NM_001099733	TSS1500	0.912125
215009	cg27212190	0.704067	0.000259162	0.381683	0.000678999	0.00181591	cg27212190	4	7742526	SORCS2	NM_020777	3'UTR	0.912125
215759	cg21540588	0.737569	0.000339777	0.33398	0.00101736	0.00238076	cg21540588	4	7462468	SORCS2	NM_020777	Body	0.918198
216031	cg04130788	0.740135	-0.000246064	-0.332052	0.00074104	-0.00172413	cg04130788	4	7304777	SORCS2	NM_020777	Body	0.918269
216614	cg13557594	0.745915	-0.000309077	-0.324638	0.000952065	-0.00216565	cg13557594	5	1395203	SLC6A3	NM_001044	Body	0.922313
216804	cg14994247	0.75064	-0.00030401	-0.318687	0.000953944	-0.00213015	cg14994247	5	1407005	SLC6A3	NM_001044	Body	0.923156
217724	cg22802102	0.751641	0.000420313	0.318755	0.00131861	0.00294507	cg22802102	12	5550889	NTF3	NM_001102654	Body	0.923156
217770	cg02682050	0.760534	0.00101554	0.30563	0.00332277	0.00711572	cg02682050	4	7591767	SORCS2	NM_020777	Body	0.924769
219103	cg04404772	0.759878	-0.00025562	-0.310057	0.000824428	-0.00179109	cg04404772	19	46876609	PPP5C	NM_006247	Body	0.924769
219639	cg12074493	0.759281	0.000188772	0.305886	0.000617132	0.0013227	cg12074493	17	28564117	SLC6A4	NM_001045	TSS1500	0.924769
220899	cg09204108	0.770437	-0.000385934	-0.29139	0.00132446	-0.00270418	cg09204108	15	42211679	EHD4	NM_139265	Body	0.933709
221587	cg03729818	0.776114	0.000370086	0.291025	0.00127167	0.00259314	cg03729818	4	7652806	SORCS2	NM_020777	Body	0.934915
222677	cg14450766	0.78165	-0.00034611	-0.276694	0.00125088	-0.00242514	cg14450766	6	160680758	SLC22A2	NM_003058	TSS1500	0.934915
223255	cg26126367	0.776712	0.000331194	0.281205	0.00117777	0.00232063	cg26126367	17	28559497	SLC6A4	NM_001045	5'UTR	0.934915
223546	cg26143141	0.780304	-0.000177558	-0.279496	0.000635277	-0.00124412	cg26143141	4	7740821	SORCS2	NM_020777	Body	0.934915
223728	cg09438522	0.790436	-0.000537739	-0.267519	0.0020101	-0.00376785	cg09438522	3	15000765	NR2C2	NM_003298	5'UTR	0.942344
224495	cg03460109	0.79724	0.000447966	0.254948	0.00175709	0.00313883	cg03460109	4	7427313	SORCS2	NM_020777	Body	0.944213
224687	cg18421840	0.799744	0.000232665	0.25722	0.000904534	0.00163025	cg18421840	7	31099814	ADCYAP1R1	NM_001118	5'UTR	0.944213
225238	cg26349869	0.799154	0.00013504	0.256824	0.000525806	0.000946202	cg26349869	4	7528468	SORCS2	NM_020777	Body	0.944213
225345	cg12442902	0.806593	0.00063706	0.242788	0.00262393	0.00446378	cg12442902	4	7427446	SORCS2	NM_020777	Body	0.949238
227071	cg05779630	0.815569	0.0001443	0.23166	0.000622898	0.00101109	cg05779630	4	7473106	SORCS2	NM_020777	Body	0.951318
227538	cg09774842	0.811407	0.000134503	0.240452	0.000559379	0.000942445	cg09774842	20	3052483	OXT	NM_000915	Body	0.951318
229421	cg14900909	0.816158	0.00207695	0.232786	0.00892214	0.0145529	cg14900909	4	7735312	SORCS2	NM_020777	Body	0.951318
230274	cg22136365	0.819604	0.0001832	0.232099	0.000789317	0.00128365	cg22136365	16	71611043	TAT	NM_000353	TSS200	0.952302
231758	cg10858686	0.825444	9.73922e-05	0.219702	0.000443292	0.000682412	cg10858686	4	7528296	SORCS2	NM_020777	Body	0.956052
232315	cg03865668	0.845962	0.000351873	0.194573	0.00180843	0.00246552	cg03865668	2	171717400	GAD1	NM_000817	3'UTR	0.956662
237316	cg06482534	0.844502	0.000121823	0.195929	0.00062177	0.000853592	cg06482534	19	46849286	PPP5C	NM_006247	TSS1500	0.956662
237612	cg09914773	0.833979	0.000333401	0.208733	0.00159726	0.00233609	cg09914773	7	99383224	CYP3A4	NM_017460	TSS1500	0.956662
238013	cg11234429	0.843523	0.00019547	0.19841	0.000985181	0.00136963	cg11234429	5	1417706	SLC6A3	NM_001044	Body	0.956662
238701	cg12140543	0.846881	-0.000109129	-0.192671	0.000566401	-0.000764651	cg12140543	7	31126495	ADCYAP1R1	NM_001118	Body	0.956662
238745	cg15929276	0.841342	0.000437512	0.199102	0.00219742	0.00306558	cg15929276	6	35687457	FKBP5	NM_001145775	5'UTR	0.956662
240362	cg17634912	0.840536	-0.00013196	-0.201818	0.000653858	-0.000924623	cg17634912	3	14989199	NR2C2	NM_003298	TSS200	0.956662
241496	cg17750114	0.834063	-0.000199747	-0.209989	0.000951225	-0.0013996	cg17750114	15	42193477	EHD4	NM_139265	Body	0.956662
241758	cg01749718	0.852154	-0.000148875	-0.1873	0.000794844	-0.00104314	cg01749718	12	5581281	NTF3	NM_001102654	Body	0.959656
242176	cg01497434	0.882511	6.4818e-05	0.147922	0.000438192	0.00045417	cg01497434	4	7646087	SORCS2	NM_020777	Body	0.964176
244240	cg04574480	0.87007	-0.000148717	-0.162914	0.000912857	-0.00104204	cg04574480	12	5545007	NTF3	NM_001102654	Body	0.964176
245222	cg06570432	0.881799	0.000170273	0.150086	0.0011345	0.00119307	cg06570432	4	7301176	SORCS2	NM_020777	Body	0.964176
245669	cg13977597	0.870054	-6.44884e-05	-0.164569	0.000391862	-0.00045186	cg13977597	19	49568000	NTF4	NM_006179	TSS1500	0.964176
245978	cg17564203	0.882465	-0.000115059	-0.148751	0.000773505	-0.000806203	cg17564203	4	7526639	SORCS2	NM_020777	Body	0.964176
246088	cg19765377	0.880346	9.8904e-05	0.152473	0.000648667	0.000693005	cg19765377	10	82049858	MAT1A	NM_000429	TSS1500	0.964176
246141	cg21951301	0.872874	6.67991e-05	0.16129	0.000414156	0.000468051	cg21951301	12	5542527	NTF3	NM_001102654	Body	0.964176
246524	cg22821554	0.878073	-0.000329988	-0.154026	0.00214241	-0.00231217	cg22821554	7	99383155	CYP3A4	NM_017460	TSS1500	0.964176
247426	cg25195987	0.879741	-0.000140102	-0.150863	0.00092867	-0.000981674	cg25195987	7	31125925	ADCYAP1R1	NM_001118	Body	0.964176
247571	cg26924408	0.863545	0.000274029	0.172267	0.00159073	0.00192008	cg26924408	5	1394484	SLC6A3	NM_001044	3'UTR	0.964176
249579	cg04510919	0.891383	0.000133217	0.13921	0.000956947	0.000933431	cg04510919	4	7282819	SORCS2	NM_020777	Body	0.96809
249670	cg27189824	0.891041	-0.000368191	-0.136132	0.00270467	-0.00257986	cg27189824	16	71612168	TAT	NM_000353	TSS1500	0.96809
250634	cg05951817	0.897113	0.000149973	0.129638	0.00115686	0.00105084	cg05951817	17	28562142	SLC6A4	NM_001045	5'UTR	0.97143
251061	cg20935245	0.904393	0.000298403	0.119457	0.00249799	0.00209086	cg20935245	15	42234343	EHD4	NM_139265	Body	0.976425
252089	cg19848118	0.911943	-6.24449e-05	-0.110603	0.000564584	-0.000437542	cg19848118	4	7268612	SORCS2	NM_020777	Body	0.98027
252446	cg24756227	0.913312	9.36623e-05	0.109476	0.000855555	0.000656277	cg24756227	5	1406177	SLC6A3	NM_001044	Body	0.98027
253239	cg04457631	0.923979	0.000120209	0.0947659	0.00126848	0.000842285	cg04457631	4	7736753	SORCS2	NM_020777	Body	0.986021
254066	cg21957905	0.926704	-0.000154969	-0.0911011	0.00170106	-0.00108584	cg21957905	4	7637501	SORCS2	NM_020777	Body	0.986021
254224	cg25348776	0.926752	-0.000100499	-0.0923474	0.00108827	-0.00070418	cg25348776	4	7195466	SORCS2	NM_020777	Body	0.986021
255409	cg01135950	0.948353	-9.34419e-05	-0.0651107	0.00143512	-0.000654733	cg01135950	5	1443198	SLC6A3	NM_001044	Body	0.988881
255422	cg01193403	0.945121	5.02984e-05	0.0680277	0.000739381	0.000352433	cg01193403	4	7736302	SORCS2	NM_020777	Body	0.988881
256283	cg10671830	0.939681	-7.25405e-05	-0.0760841	0.000953425	-0.00050828	cg10671830	4	7652103	SORCS2	NM_020777	Body	0.988881
256360	cg10922881	0.941746	-3.44509e-05	-0.0742232	0.000464153	-0.000241392	cg10922881	4	7438657	SORCS2	NM_020777	Body	0.988881
256764	cg11348701	0.93933	-8.81979e-05	-0.0761758	0.00115782	-0.000617989	cg11348701	2	171704223	GAD1	NM_000817	Body	0.988881
259546	cg21163347	0.940807	-4.79795e-05	-0.0750745	0.000639092	-0.000336185	cg21163347	5	1394633	SLC6A3	NM_001044	3'UTR	0.988881
260065	cg25951168	0.947752	5.60525e-05	0.0661444	0.000847427	0.000392751	cg25951168	4	7333381	SORCS2	NM_020777	Body	0.988881
260202	cg11443170	0.955526	-5.62787e-05	-0.055448	0.00101498	-0.000394336	cg11443170	4	7338837	SORCS2	NM_020777	Body	0.99353
261892	cg02150021	0.966773	-4.21017e-05	-0.0413911	0.00101717	-0.000295	cg02150021	15	42232306	EHD4	NM_139265	Body	0.993929
262031	cg06636938	0.964208	6.87205e-05	0.0451144	0.00152325	0.000481514	cg06636938	4	7549108	SORCS2	NM_020777	Body	0.993929
262181	cg13075295	0.961797	5.36466e-05	0.0475941	0.00112717	0.000375894	cg13075295	15	42262356	EHD4	NM_139265	Body	0.993929
264184	cg25183687	0.961494	-5.48189e-05	-0.0482064	0.00113717	-0.000384107	cg25183687	4	7515958	SORCS2	NM_020777	Body	0.993929
264226	cg01275038	0.990107	1.65147e-05	0.0124698	0.00132438	0.000115716	cg01275038	4	7287492	SORCS2	NM_020777	Body	0.994261
264394	cg01377911	0.97257	-9.53338e-06	-0.0348648	0.000273438	-6.67989e-05	cg01377911	19	49568036	NTF4	NM_006179	TSS1500	0.994261
264579	cg05122794	0.990976	-8.40729e-06	-0.011567	0.000726834	-5.89086e-05	cg05122794	3	14993813	NR2C2	NM_003298	5'UTR	0.994261
265249	cg06626033	0.977275	2.49565e-05	0.028461	0.000876865	0.000174866	cg06626033	4	7338792	SORCS2	NM_020777	Body	0.994261
265438	cg07026448	0.986327	-3.22913e-05	-0.0170927	0.00188919	-0.00022626	cg07026448	6	160680851	SLC22A2	NM_003058	TSS1500	0.994261
266584	cg15462887	0.989683	-7.38842e-06	-0.012808	0.000576859	-5.17695e-05	cg15462887	11	27744049	BDNF	NM_170731	TSS1500	0.994261
267153	cg16180821	0.991545	7.80377e-06	0.0105534	0.000739453	5.46798e-05	cg16180821	5	1446969	SLC6A3	NM_001044	TSS1500	0.994261
269693	cg17065772	0.984469	1.94532e-05	0.0192637	0.00100984	0.000136306	cg17065772	3	14991718	NR2C2	NM_003298	5'UTR	0.994261
269694	cg26358950	0.973913	2.12823e-05	0.0330038	0.000644844	0.000149122	cg26358950	4	7301491	SORCS2	NM_020777	Body	0.994261
269696	cg23416081	0.997106	-4.40692e-06	-0.00359301	0.00122653	-3.08786e-05	cg23416081	6	35693573	FKBP5	NM_001145775	5'UTR	0.997106
