## Supplementary Table 2 for "Cross-Tissue Specificity of Pediatric DNA Methylation Associated with Cumulative Family Adversity"

### Sheet: Candidate_PBMC
	CpG	pval	coef	tval	stderror	site	CHR	MAPINFO	Gene	UCSC_REFGENE_ACCESSION	UCSC_REFGENE_GROUP	delta_betas_full	FDR
425	cg22659953	1.78204e-05	0.00962413	4.95338	0.00194294	cg22659953	5	1414020	SLC6A3	NM_001044	Body	0.0643553	0.00575598
510	cg00052684	0.0012326	-0.00992028	-3.57105	0.00277797	cg00052684	6	35694245	FKBP5	NM_001145775	5'UTR	-0.0663355	0.199065
746	cg00997378	0.00215277	0.00650793	3.3314	0.00195351	cg00997378	5	1444260	SLC6A3	NM_001044	5'UTR	0.0435177	0.231781
1165	cg02239163	0.00447957	-0.00676134	-3.22443	0.00209691	cg02239163	4	7720084	SORCS2	NM_020777	Body	-0.0452122	0.361726
2058	cg08949621	0.012408	-0.00244605	-2.62295	0.000932559	cg08949621	15	42265044	EHD4	NM_139265	TSS1500	-0.0163564	0.801557
2126	cg03729818	0.0308573	-0.00556102	-2.30631	0.00241122	cg03729818	4	7652806	SORCS2	NM_020777	Body	-0.0371858	0.830575
2175	cg12912690	0.0223723	-0.00293118	-2.3815	0.00123081	cg12912690	2	239197457	PER2	NM_022817	TSS1500	-0.0196004	0.830575
2266	cg14765933	0.0308009	0.00715518	2.2274	0.00321235	cg14765933	5	1414924	SLC6A3	NM_001044	Body	0.0478457	0.830575
2307	cg15929276	0.0272394	-0.00446866	-2.35985	0.00189362	cg15929276	6	35687457	FKBP5	NM_001145775	5'UTR	-0.0298813	0.830575
2355	cg23416081	0.0247942	-0.00676719	-2.34439	0.00288654	cg23416081	6	35693573	FKBP5	NM_001145775	5'UTR	-0.0452513	0.830575
3558	cg23910743	0.0198656	-0.00485347	-2.482	0.00195546	cg23910743	4	7195002	SORCS2	NM_020777	Body	-0.0324545	0.830575
3927	cg27175016	0.0200235	-0.010656	-2.45581	0.00433909	cg27175016	4	7719984	SORCS2	NM_020777	Body	-0.071255	0.830575
4753	cg00767886	0.0367958	0.00409208	2.25702	0.00181305	cg00767886	15	42193112	EHD4	NM_139265	Body	0.0273632	0.863067
7099	cg03358154	0.0405186	-0.00364749	-2.13923	0.00170505	cg03358154	4	7241998	SORCS2	NM_020777	Body	-0.0243903	0.863067
9193	cg14372037	0.0418355	-0.00353065	-2.19586	0.00160786	cg14372037	4	7526671	SORCS2	NM_020777	Body	-0.023609	0.863067
10420	cg17564203	0.0427525	-0.00615438	-2.12723	0.00289314	cg17564203	4	7526639	SORCS2	NM_020777	Body	-0.0411535	0.863067
10930	cg05751839	0.067415	-0.00648073	-1.85682	0.00349024	cg05751839	4	7228268	SORCS2	NM_020777	Body	-0.0433357	0.873952
11023	cg07026448	0.070148	0.00297331	2.03806	0.00145889	cg07026448	6	160680851	SLC22A2	NM_003058	TSS1500	0.0198821	0.873952
11629	cg10671830	0.0724842	-0.00419996	-1.84282	0.00227909	cg10671830	4	7652103	SORCS2	NM_020777	Body	-0.0280846	0.873952
12096	cg11234429	0.0730549	-0.00467423	-1.92166	0.0024324	cg11234429	5	1417706	SLC6A3	NM_001044	Body	-0.031256	0.873952
12475	cg12516187	0.0576087	0.00390128	2.01655	0.00193463	cg12516187	5	1438168	SLC6A3	NM_001044	Body	0.0260874	0.873952
12551	cg14414501	0.0719715	0.00339211	1.87551	0.00180864	cg14414501	4	7512016	SORCS2	NM_020777	Body	0.0226826	0.873952
13544	cg18658556	0.0709804	-0.0112716	-1.85418	0.00607901	cg18658556	4	7462594	SORCS2	NM_020777	Body	-0.0753716	0.873952
14025	cg19730887	0.0640738	0.00483492	1.90958	0.00253192	cg19730887	3	15085146	NR2C2	NM_003298	3'UTR	0.0323305	0.873952
14312	cg26401796	0.0682537	-0.00300356	-1.9195	0.00156476	cg26401796	12	5574420	NTF3	NM_001102654	Body	-0.0200844	0.873952
14397	cg27189824	0.0684903	-0.00238275	-2.01816	0.00118066	cg27189824	16	71612168	TAT	NM_000353	TSS1500	-0.0159331	0.873952
14760	cg27212190	0.0569081	-0.00253024	-2.00286	0.00126331	cg27212190	4	7742526	SORCS2	NM_020777	3'UTR	-0.0169193	0.873952
14838	cg10703338	0.0758159	0.00352958	1.97369	0.00178832	cg10703338	4	7512498	SORCS2	NM_020777	Body	0.0236019	0.874591
15830	cg03166265	0.100193	0.00503812	1.67556	0.00300682	cg03166265	4	7512278	SORCS2	NM_020777	Body	0.0336892	0.913672
16267	cg04358264	0.11202	-0.00354055	-1.63375	0.00216713	cg04358264	7	99355204	CYP3A4	NM_017460	3'UTR	-0.0236752	0.913672
16591	cg05122794	0.100456	0.00212229	1.69396	0.00125286	cg05122794	3	14993813	NR2C2	NM_003298	5'UTR	0.0141915	0.913672
17119	cg06236276	0.10979	-0.00316777	-1.69762	0.00186601	cg06236276	6	160680078	SLC22A2	NM_003058	TSS200	-0.0211824	0.913672
19467	cg10570754	0.103473	0.00272353	1.68042	0.00162074	cg10570754	12	5589444	NTF3	NM_001102654	Body	0.0182119	0.913672
19839	cg13557594	0.088023	-0.00213568	-1.70673	0.00125133	cg13557594	5	1395203	SLC6A3	NM_001044	Body	-0.014281	0.913672
22005	cg14588307	0.112403	0.00400052	1.66332	0.00240515	cg14588307	5	1442381	SLC6A3	NM_001044	Body	0.026751	0.913672
22832	cg17244218	0.0870371	-0.00474683	-1.73719	0.00273247	cg17244218	15	42258950	EHD4	NM_139265	Body	-0.0317414	0.913672
23532	cg18482268	0.115109	-0.00142283	-1.58824	0.000895856	cg18482268	5	145718965	POU4F3	NM_002700	Body	-0.00951428	0.913672
23653	cg19420930	0.115977	0.0026718	1.60935	0.00166018	cg19420930	4	7667618	SORCS2	NM_020777	Body	0.017866	0.913672
23694	cg21540588	0.104797	0.00377761	1.68557	0.00224114	cg21540588	4	7462468	SORCS2	NM_020777	Body	0.0252604	0.913672
25815	cg24384519	0.0985453	-0.00213521	-1.75922	0.00121373	cg24384519	7	31125198	ADCYAP1R1	NM_001118	Body	-0.0142779	0.913672
27139	cg26267561	0.112652	0.00501961	1.65295	0.00303676	cg26267561	20	3052224	OXT	NM_000915	TSS200	0.0335654	0.913672
27331	cg00256593	0.124732	-0.00430679	-1.58806	0.00271199	cg00256593	7	31091245	ADCYAP1R1	NM_001118	TSS1500	-0.028799	0.933907
27772	cg03111100	0.12966	-0.00175173	-1.55415	0.00112713	cg03111100	3	14989983	NR2C2	NM_003298	5'UTR	-0.0117136	0.933907
28169	cg10860553	0.130111	0.00511202	1.54794	0.00330247	cg10860553	5	1399854	SLC6A3	NM_001044	Body	0.0341834	0.933907
29276	cg17999358	0.129348	-0.00458604	-1.54345	0.0029713	cg17999358	5	1405774	SLC6A3	NM_001044	Body	-0.0306662	0.933907
29388	cg02682050	0.137537	-0.00340264	-1.59094	0.00213876	cg02682050	4	7591767	SORCS2	NM_020777	Body	-0.022753	0.945204
29429	cg14785679	0.137148	-0.00248385	-1.52844	0.00162508	cg14785679	7	31093176	ADCYAP1R1	NM_001118	5'UTR	-0.0166092	0.945204
30124	cg00078085	0.369876	-0.0009511	-0.913724	0.00104091	cg00078085	3	8810592	OXTR	NM_000916	5'UTR	-0.00635988	0.989309
30243	cg00120473	0.407613	-0.00143621	-0.866507	0.00165748	cg00120473	4	7330616	SORCS2	NM_020777	Body	-0.00960377	0.989309
31443	cg00252282	0.331192	0.00105124	1.01739	0.00103327	cg00252282	12	5542736	NTF3	NM_001102654	Body	0.00702948	0.989309
32657	cg00385883	0.169789	-0.00215448	-1.44131	0.00149481	cg00385883	3	8808259	OXTR	NM_000916	Body	-0.0144067	0.989309
33716	cg00424353	0.482335	0.00257795	0.712711	0.00361711	cg00424353	4	7300999	SORCS2	NM_020777	Body	0.0172384	0.989309
34005	cg00509996	0.624609	-0.00115485	-0.51978	0.0022218	cg00509996	4	7595397	SORCS2	NM_020777	Body	-0.0077223	0.989309
34714	cg01135950	0.337452	-0.00366306	-0.946222	0.00387125	cg01135950	5	1443198	SLC6A3	NM_001044	Body	-0.0244944	0.989309
35430	cg01193403	0.299995	0.00303633	1.07245	0.00283122	cg01193403	4	7736302	SORCS2	NM_020777	Body	0.0203035	0.989309
36320	cg01204634	0.543995	0.000612395	0.638359	0.000959326	cg01204634	5	1395156	SLC6A3	NM_001044	Body	0.004095	0.989309
37373	cg01275038	0.50679	-0.00160553	-0.691395	0.00232216	cg01275038	4	7287492	SORCS2	NM_020777	Body	-0.0107359	0.989309
37508	cg01377911	0.415128	0.00127848	0.853485	0.00149795	cg01377911	19	49568036	NTF4	NM_006179	TSS1500	0.00854899	0.989309
37764	cg01386275	0.324723	0.0012087	1.01338	0.00119273	cg01386275	5	145717597	POU4F3	NM_002700	TSS1500	0.00808238	0.989309
37920	cg01556466	0.388322	-0.00161959	-0.885975	0.00182803	cg01556466	7	31146260	ADCYAP1R1	NM_001118	Body	-0.01083	0.989309
38295	cg01593834	0.313631	-0.0013359	-1.01402	0.00131743	cg01593834	5	145718401	POU4F3	NM_002700	TSS200	-0.00893296	0.989309
38717	cg01634644	0.251965	-0.00332702	-1.24197	0.00267882	cg01634644	4	7482223	SORCS2	NM_020777	Body	-0.0222473	0.989309
39268	cg01859130	0.303244	-0.00260978	-1.0396	0.00251037	cg01859130	4	7511100	SORCS2	NM_020777	Body	-0.0174512	0.989309
39693	cg01919377	0.408716	0.00107119	0.836095	0.00128118	cg01919377	12	5539832	NTF3	NM_001102654	TSS1500	0.00716289	0.989309
40014	cg02490934	0.292016	-0.0019288	-1.10044	0.00175277	cg02490934	6	160679178	SLC22A2	NM_003058	Body	-0.0128977	0.989309
40312	cg02586712	0.567208	0.00141627	0.590674	0.00239772	cg02586712	15	42249569	EHD4	NM_139265	Body	0.00947043	0.989309
40657	cg02929434	0.165226	-0.00341131	-1.50638	0.00226457	cg02929434	5	1415533	SLC6A3	NM_001044	Body	-0.022811	0.989309
40881	cg03218460	0.222348	-0.0035678	-1.21169	0.00294448	cg03218460	4	7268631	SORCS2	NM_020777	Body	-0.0238574	0.989309
40893	cg03346521	0.561777	-0.00123614	-0.595141	0.00207705	cg03346521	4	7740503	SORCS2	NM_020777	Body	-0.0082659	0.989309
42071	cg03363743	0.567117	-0.000786253	-0.576292	0.00136433	cg03363743	17	28562474	SLC6A4	NM_001045	5'UTR	-0.00525757	0.989309
43821	cg03591753	0.610521	-0.00109787	-0.520714	0.0021084	cg03591753	6	35659141	FKBP5	NM_001145775	5'UTR	-0.00734132	0.989309
44032	cg03865668	0.589998	0.000779703	0.545468	0.00142942	cg03865668	2	171717400	GAD1	NM_000817	3'UTR	0.00521377	0.989309
44940	cg03988700	0.455392	0.00381744	0.769366	0.0049618	cg03988700	5	1394296	SLC6A3	NM_001044	3'UTR	0.0255267	0.989309
47647	cg04073265	0.464395	-0.00076687	-0.722859	0.00106089	cg04073265	5	1442923	SLC6A3	NM_001044	Body	-0.00512796	0.989309
48404	cg04294894	0.343155	-0.00168914	-1.04236	0.0016205	cg04294894	6	160680098	SLC22A2	NM_003058	TSS200	-0.011295	0.989309
49028	cg04340567	0.519052	-0.00163122	-0.654641	0.00249178	cg04340567	4	7593585	SORCS2	NM_020777	Body	-0.0109077	0.989309
49235	cg04523291	0.521962	-0.00224812	-0.651869	0.00344873	cg04523291	3	8809501	OXTR	NM_000916	Body	-0.0150329	0.989309
50610	cg04574480	0.529041	-0.00099202	-0.63999	0.00155006	cg04574480	12	5545007	NTF3	NM_001102654	Body	-0.0066335	0.989309
51265	cg04656171	0.273877	-0.00185233	-1.11514	0.00166107	cg04656171	15	42211689	EHD4	NM_139265	Body	-0.0123863	0.989309
52232	cg04701505	0.538058	0.00109469	0.630148	0.0017372	cg04701505	5	145719413	POU4F3	NM_002700	Body	0.00732007	0.989309
52792	cg04733933	0.209961	0.00331315	1.33761	0.00247692	cg04733933	4	7203222	SORCS2	NM_020777	Body	0.0221546	0.989309
52796	cg04879561	0.59084	-0.000846607	-0.544285	0.00155545	cg04879561	7	31126531	ADCYAP1R1	NM_001118	Body	-0.00566115	0.989309
53094	cg05089225	0.274667	-0.0026044	-1.08984	0.00238972	cg05089225	4	7395027	SORCS2	NM_020777	Body	-0.0174153	0.989309
54485	cg05232496	0.528253	0.00103613	0.634318	0.00163346	cg05232496	5	1438225	SLC6A3	NM_001044	Body	0.00692847	0.989309
55212	cg05573434	0.405535	-0.00106846	-0.858543	0.00124451	cg05573434	4	7648540	SORCS2	NM_020777	Body	-0.00714467	0.989309
55347	cg05779630	0.547676	0.00126847	0.608776	0.00208363	cg05779630	4	7473106	SORCS2	NM_020777	Body	0.00848206	0.989309
55660	cg05951817	0.413767	-0.00279771	-0.826332	0.00338569	cg05951817	17	28562142	SLC6A4	NM_001045	5'UTR	-0.0187079	0.989309
55767	cg06034203	0.404719	0.0066501	0.831308	0.00799957	cg06034203	4	7218684	SORCS2	NM_020777	Body	0.0444683	0.989309
57083	cg06235642	0.448461	-0.00142785	-0.762841	0.00187175	cg06235642	4	7518783	SORCS2	NM_020777	Body	-0.00954784	0.989309
57837	cg06283478	0.237894	-0.00338604	-1.22941	0.0027542	cg06283478	4	7649606	SORCS2	NM_020777	Body	-0.022642	0.989309
59112	cg06586197	0.507366	0.00100854	0.668898	0.00150777	cg06586197	4	7502947	SORCS2	NM_020777	Body	0.00674398	0.989309
60262	cg06626033	0.15288	0.00322706	1.45225	0.00222211	cg06626033	4	7338792	SORCS2	NM_020777	Body	0.0215789	0.989309
60678	cg06794034	0.390877	0.00124564	0.869712	0.00143224	cg06794034	4	7301854	SORCS2	NM_020777	Body	0.00832941	0.989309
62133	cg06875488	0.485161	-0.00223393	-0.712922	0.00313348	cg06875488	4	7657070	SORCS2	NM_020777	Body	-0.014938	0.989309
63137	cg07202353	0.44816	0.00176519	0.77222	0.00228586	cg07202353	15	42210119	EHD4	NM_139265	Body	0.0118036	0.989309
64444	cg07392358	0.439553	0.00188518	0.791325	0.00238231	cg07392358	5	1410090	SLC6A3	NM_001044	Body	0.012606	0.989309
64671	cg07719617	0.468718	0.000914723	0.744909	0.00122797	cg07719617	2	239169696	PER2	NM_022817	Body	0.00611663	0.989309
64904	cg07747220	0.357212	0.00339287	0.947904	0.00357934	cg07747220	20	3052115	OXT	NM_000915	TSS200	0.0226877	0.989309
67973	cg08145989	0.287067	-0.00408961	-1.05668	0.00387026	cg08145989	4	7228442	SORCS2	NM_020777	Body	-0.0273467	0.989309
70000	cg08713711	0.375536	0.00151652	0.902718	0.00167995	cg08713711	5	1444333	SLC6A3	NM_001044	5'UTR	0.0101408	0.989309
71136	cg08813325	0.574136	0.00178529	0.559369	0.00319162	cg08813325	4	7699611	SORCS2	NM_020777	Body	0.011938	0.989309
72305	cg08958424	0.420991	-0.0011349	-0.804166	0.00141127	cg08958424	4	7280063	SORCS2	NM_020777	Body	-0.0075889	0.989309
72990	cg09204108	0.235596	0.00153103	1.25864	0.00121642	cg09204108	15	42211679	EHD4	NM_139265	Body	0.0102378	0.989309
74130	cg09438522	0.255046	-0.00581129	-1.17435	0.00494851	cg09438522	3	15000765	NR2C2	NM_003298	5'UTR	-0.0388593	0.989309
74183	cg09789721	0.303565	0.00214028	1.07064	0.00199906	cg09789721	4	7463007	SORCS2	NM_020777	Body	0.0143117	0.989309
75933	cg10142436	0.609455	-0.00129639	-0.518196	0.00250174	cg10142436	15	42209178	EHD4	NM_139265	Body	-0.0086688	0.989309
77493	cg10153712	0.449706	-0.00136677	-0.7646	0.00178757	cg10153712	4	7373022	SORCS2	NM_020777	Body	-0.00913943	0.989309
77716	cg10365246	0.62126	-0.00183379	-0.502385	0.00365016	cg10365246	4	7597572	SORCS2	NM_020777	Body	-0.0122623	0.989309
80193	cg10365769	0.334369	-0.004784	-0.975273	0.00490529	cg10365769	4	7589937	SORCS2	NM_020777	Body	-0.0319899	0.989309
80968	cg10437224	0.439458	-0.00212123	-0.777983	0.00272657	cg10437224	4	7373451	SORCS2	NM_020777	Body	-0.0141843	0.989309
81528	cg10525642	0.242943	-0.00333793	-1.21276	0.00275234	cg10525642	4	7373375	SORCS2	NM_020777	Body	-0.0223203	0.989309
82775	cg10644206	0.616479	-0.000599841	-0.522368	0.00114831	cg10644206	4	7209521	SORCS2	NM_020777	Body	-0.00401106	0.989309
82882	cg10664842	0.553817	-0.000724446	-0.605344	0.00119675	cg10664842	4	7710280	SORCS2	NM_020777	Body	-0.00484427	0.989309
83645	cg10873330	0.421136	0.00116753	0.821743	0.0014208	cg10873330	4	7677873	SORCS2	NM_020777	Body	0.00780712	0.989309
84365	cg10876767	0.577114	-0.00188792	-0.569548	0.00331477	cg10876767	4	7637533	SORCS2	NM_020777	Body	-0.0126243	0.989309
84430	cg10879992	0.473249	0.00130477	0.760127	0.00171651	cg10879992	4	7657481	SORCS2	NM_020777	Body	0.00872481	0.989309
84437	cg11218385	0.389904	0.000888	0.871383	0.00101907	cg11218385	7	31092854	ADCYAP1R1	NM_001118	5'UTR	0.00593793	0.989309
84820	cg11575234	0.490477	-0.00104705	-0.714801	0.00146482	cg11575234	4	7484382	SORCS2	NM_020777	Body	-0.00700151	0.989309
84937	cg11589699	0.547526	0.000976702	0.604705	0.00161517	cg11589699	3	8806317	OXTR	NM_000916	Body	0.00653107	0.989309
85006	cg11924683	0.473949	-0.00176853	-0.737196	0.00239899	cg11924683	4	7706590	SORCS2	NM_020777	Body	-0.0118259	0.989309
85639	cg12442902	0.330875	-0.00286682	-1.01993	0.00281079	cg12442902	4	7427446	SORCS2	NM_020777	Body	-0.01917	0.989309
85923	cg12716837	0.33897	-0.00384798	-0.981588	0.00392016	cg12716837	4	7518360	SORCS2	NM_020777	Body	-0.0257309	0.989309
86386	cg12958891	0.191807	0.0021601	1.33878	0.00161348	cg12958891	4	7706547	SORCS2	NM_020777	Body	0.0144443	0.989309
86518	cg13035290	0.308375	-0.00127729	-1.05677	0.00120867	cg13035290	4	7738930	SORCS2	NM_020777	Body	-0.00854104	0.989309
86537	cg13202751	0.33146	0.00176021	0.970705	0.00181333	cg13202751	5	1446443	SLC6A3	NM_001044	TSS1500	0.0117703	0.989309
86630	cg13423235	0.260606	-0.00370027	-1.17462	0.00315018	cg13423235	4	7486195	SORCS2	NM_020777	Body	-0.0247432	0.989309
86674	cg13439315	0.576163	-0.00202672	-0.569346	0.00355973	cg13439315	4	7197511	SORCS2	NM_020777	Body	-0.0135524	0.989309
86858	cg13725599	0.358504	0.00159268	0.953597	0.00167018	cg13725599	20	3052262	OXT	NM_000915	TSS200	0.01065	0.989309
87836	cg13735645	0.618512	-0.00149795	-0.501978	0.0029841	cg13735645	4	7289482	SORCS2	NM_020777	Body	-0.0100166	0.989309
87951	cg13879937	0.250176	-0.00508684	-1.16312	0.00437343	cg13879937	15	42265413	EHD4	NM_139265	TSS1500	-0.034015	0.989309
87968	cg13886135	0.604723	-0.000509093	-0.536821	0.000948349	cg13886135	7	31126479	ADCYAP1R1	NM_001118	Body	-0.00340424	0.989309
88042	cg13977597	0.502445	0.00108076	0.704139	0.00153486	cg13977597	19	49568000	NTF4	NM_006179	TSS1500	0.00722687	0.989309
88053	cg14099595	0.195312	0.00107665	1.33843	0.000804418	cg14099595	5	145717283	POU4F3	NM_002700	TSS1500	0.00719944	0.989309
88074	cg14383572	0.557575	-0.00179832	-0.594629	0.00302427	cg14383572	4	7289497	SORCS2	NM_020777	Body	-0.0120251	0.989309
89552	cg14502484	0.60347	-0.00056378	-0.520957	0.0010822	cg14502484	5	1446208	SLC6A3	NM_001044	TSS1500	-0.00376992	0.989309
90367	cg14812474	0.213477	0.00305395	1.27231	0.00240033	cg14812474	4	7632386	SORCS2	NM_020777	Body	0.0204214	0.989309
90503	cg14900909	0.591604	0.010104	0.56012	0.018039	cg14900909	4	7735312	SORCS2	NM_020777	Body	0.0675641	0.989309
90805	cg14918008	0.167363	0.00271297	1.41384	0.00191887	cg14918008	6	160669420	SLC22A2	NM_003058	Body	0.0181413	0.989309
91301	cg15317815	0.530643	-0.0026754	-0.6358	0.00420793	cg15317815	3	8809306	OXTR	NM_000916	Body	-0.0178901	0.989309
91928	cg15462887	0.309303	0.00119957	1.0485	0.00114407	cg15462887	11	27744049	BDNF	NM_170731	TSS1500	0.00802134	0.989309
92753	cg15884185	0.183219	-0.00379766	-1.36796	0.00277615	cg15884185	4	7368808	SORCS2	NM_020777	Body	-0.0253944	0.989309
92863	cg15999077	0.35406	-0.00277186	-0.937017	0.00295817	cg15999077	5	1407523	SLC6A3	NM_001044	Body	-0.0185351	0.989309
93749	cg16101493	0.439187	-0.000991932	-0.791873	0.00125264	cg16101493	5	145717140	POU4F3	NM_002700	TSS1500	-0.00663291	0.989309
95273	cg16180821	0.151097	0.00240217	1.45196	0.00165444	cg16180821	5	1446969	SLC6A3	NM_001044	TSS1500	0.016063	0.989309
96862	cg16243195	0.554324	-0.00110124	-0.596011	0.00184768	cg16243195	4	7252323	SORCS2	NM_020777	Body	-0.00736383	0.989309
97617	cg16334072	0.357943	-0.00140351	-0.921624	0.00152287	cg16334072	4	7721563	SORCS2	NM_020777	Body	-0.00938509	0.989309
98838	cg16571794	0.302955	-0.00337421	-1.06762	0.00316048	cg16571794	4	7648627	SORCS2	NM_020777	Body	-0.0225629	0.989309
98842	cg16614020	0.225412	0.00684795	1.23379	0.00555036	cg16614020	5	1414806	SLC6A3	NM_001044	Body	0.0457913	0.989309
99362	cg16621855	0.462615	-0.0017423	-0.738996	0.00235765	cg16621855	7	31102195	ADCYAP1R1	NM_001118	5'UTR	-0.0116505	0.989309
100340	cg16785502	0.224786	-0.00188867	-1.30204	0.00145055	cg16785502	4	7666180	SORCS2	NM_020777	Body	-0.0126293	0.989309
100674	cg16887334	0.504502	0.00103922	0.666247	0.00155981	cg16887334	20	3052151	OXT	NM_000915	TSS200	0.00694912	0.989309
100714	cg16914508	0.616902	0.000727728	0.523353	0.00139051	cg16914508	2	239161102	PER2	NM_022817	Body	0.00486622	0.989309
101568	cg16988212	0.328632	0.00553127	0.992314	0.00557411	cg16988212	4	7373065	SORCS2	NM_020777	Body	0.0369869	0.989309
101967	cg17036624	0.436612	0.00393894	0.7965	0.00494531	cg17036624	3	8811601	OXTR	NM_000916	TSS1500	0.0263392	0.989309
102250	cg17065772	0.514609	-0.00183879	-0.687219	0.00267569	cg17065772	3	14991718	NR2C2	NM_003298	5'UTR	-0.0122957	0.989309
102703	cg17098387	0.403914	-0.00198211	-0.857104	0.00231256	cg17098387	6	160661939	SLC22A2	NM_003058	Body	-0.0132541	0.989309
103770	cg17332603	0.284378	0.00209069	1.07732	0.00194063	cg17332603	4	7326576	SORCS2	NM_020777	Body	0.0139801	0.989309
104293	cg17367836	0.21265	-0.00229792	-1.25106	0.00183678	cg17367836	4	7716106	SORCS2	NM_020777	Body	-0.0153659	0.989309
104537	cg17394237	0.348164	0.00238651	0.952259	0.00250616	cg17394237	4	7196466	SORCS2	NM_020777	Body	0.0159583	0.989309
104757	cg17775989	0.294887	-0.00184829	-1.09943	0.00168114	cg17775989	12	5566384	NTF3	NM_001102654	Body	-0.0123593	0.989309
105361	cg17822807	0.491303	-0.00140421	-0.674085	0.00208314	cg17822807	7	31107864	ADCYAP1R1	NM_001118	Body	-0.00938978	0.989309
105508	cg18011273	0.398959	-0.00572729	-0.855794	0.00669237	cg18011273	4	7203326	SORCS2	NM_020777	Body	-0.0382976	0.989309
106593	cg18348318	0.452409	0.00263496	0.752073	0.0035036	cg18348318	4	7736837	SORCS2	NM_020777	Body	0.0176196	0.989309
108142	cg18369866	0.227521	0.00132125	1.21553	0.00108698	cg18369866	5	145718392	POU4F3	NM_002700	TSS200	0.00883505	0.989309
108162	cg18431297	0.533781	-0.000655711	-0.632261	0.00103709	cg18431297	4	7219810	SORCS2	NM_020777	Body	-0.00438465	0.989309
108255	cg18584905	0.15317	-0.00127416	-1.46228	0.000871354	cg18584905	17	28563300	SLC6A4	NM_001045	TSS1500	-0.00852017	0.989309
108754	cg18867480	0.364829	-0.00153837	-0.908294	0.00169369	cg18867480	11	27744816	BDNF	NM_170731	TSS1500	-0.0102869	0.989309
109163	cg19179869	0.342621	-0.00148309	-0.977404	0.00151738	cg19179869	12	5552386	NTF3	NM_001102654	Body	-0.00991724	0.989309
109449	cg19627213	0.606806	0.000957595	0.546446	0.0017524	cg19627213	6	160679974	SLC22A2	NM_003058	TSS200	0.00640331	0.989309
109501	cg19664229	0.605776	0.00168243	0.539668	0.00311752	cg19664229	5	1405070	SLC6A3	NM_001044	Body	0.0112502	0.989309
110358	cg20170110	0.593053	0.00145833	0.541493	0.00269317	cg20170110	4	7193885	SORCS2	NM_020777	TSS1500	0.00975168	0.989309
110823	cg20421058	0.185117	0.00360609	1.37229	0.00262779	cg20421058	4	7337225	SORCS2	NM_020777	Body	0.0241134	0.989309
111366	cg20471045	0.393466	-0.000667324	-0.836166	0.000798076	cg20471045	19	49568214	NTF4	NM_006179	TSS1500	-0.0044623	0.989309
111517	cg20729813	0.298979	-0.00435804	-1.04806	0.00415818	cg20729813	4	7502429	SORCS2	NM_020777	Body	-0.0291416	0.989309
112213	cg21013745	0.167551	0.00546577	1.41392	0.0038657	cg21013745	4	7512425	SORCS2	NM_020777	Body	0.0365489	0.989309
113923	cg21161187	0.209616	0.000914907	1.29673	0.00070555	cg21161187	5	1416793	SLC6A3	NM_001044	Body	0.00611786	0.989309
114047	cg21163347	0.455167	-0.00168928	-0.735926	0.00229544	cg21163347	5	1394633	SLC6A3	NM_001044	3'UTR	-0.011296	0.989309
114318	cg21255605	0.545934	-0.00134079	-0.613024	0.00218717	cg21255605	3	14989131	NR2C2	NM_003298	TSS200	-0.00896565	0.989309
114625	cg21755969	0.253729	-0.00266613	-1.1569	0.00230455	cg21755969	6	160680068	SLC22A2	NM_003058	TSS200	-0.017828	0.989309
114917	cg21824733	0.417195	0.00243007	0.807296	0.00301014	cg21824733	15	42197055	EHD4	NM_139265	Body	0.0162495	0.989309
115072	cg22200727	0.558913	-0.00115968	-0.586138	0.00197851	cg22200727	4	7246101	SORCS2	NM_020777	Body	-0.00775463	0.989309
115123	cg22357679	0.189224	-0.00214087	-1.3383	0.00159969	cg22357679	4	7486772	SORCS2	NM_020777	Body	-0.0143157	0.989309
115914	cg22691776	0.258134	0.00239263	1.14807	0.00208404	cg22691776	3	15032403	NR2C2	NM_003298	5'UTR	0.0159992	0.989309
117127	cg22821554	0.378833	-0.00154977	-0.88075	0.00175961	cg22821554	7	99383155	CYP3A4	NM_017460	TSS1500	-0.0103631	0.989309
117248	cg22891413	0.247116	-0.0013788	-1.21368	0.00113604	cg22891413	5	1407569	SLC6A3	NM_001044	Body	-0.00921984	0.989309
117418	cg23326197	0.338998	-0.00196161	-0.997077	0.00196736	cg23326197	7	99382370	CYP3A4	NM_017460	TSS1500	-0.013117	0.989309
117605	cg24249411	0.244337	-0.00142612	-1.19181	0.00119659	cg24249411	11	27744759	BDNF	NM_170731	TSS1500	-0.00953626	0.989309
118103	cg24304928	0.503865	0.00102454	0.686596	0.00149221	cg24304928	4	7593370	SORCS2	NM_020777	Body	0.00685098	0.989309
118229	cg24712501	0.531644	-0.00148076	-0.649271	0.00228064	cg24712501	5	1401718	SLC6A3	NM_001044	Body	-0.00990162	0.989309
118368	cg25140571	0.202789	-0.0047697	-1.32265	0.00360616	cg25140571	3	8811437	OXTR	NM_000916	TSS200	-0.0318943	0.989309
118878	cg25195987	0.52032	-0.00122674	-0.672064	0.00182533	cg25195987	7	31125925	ADCYAP1R1	NM_001118	Body	-0.00820301	0.989309
121025	cg25201255	0.352358	-0.00221223	-0.956504	0.00231283	cg25201255	12	5576120	NTF3	NM_001102654	Body	-0.0147929	0.989309
121971	cg25951168	0.582	-0.000900755	-0.560811	0.00160616	cg25951168	4	7333381	SORCS2	NM_020777	Body	-0.00602322	0.989309
124846	cg26038749	0.343689	-0.00410186	-0.96326	0.00425831	cg26038749	4	7289858	SORCS2	NM_020777	Body	-0.0274286	0.989309
125164	cg26149309	0.523438	0.00119345	0.643173	0.00185557	cg26149309	4	7710363	SORCS2	NM_020777	Body	0.00798047	0.989309
125650	cg26269038	0.538352	0.000767939	0.649847	0.00118172	cg26269038	5	1406365	SLC6A3	NM_001044	Body	0.00513511	0.989309
126372	cg26349869	0.461696	0.0025343	0.768808	0.00329641	cg26349869	4	7528468	SORCS2	NM_020777	Body	0.0169465	0.989309
126946	cg26358950	0.400601	-0.00254069	-0.829669	0.00306229	cg26358950	4	7301491	SORCS2	NM_020777	Body	-0.0169892	0.989309
127350	cg26741280	0.444373	-0.0011294	-0.764634	0.00147704	cg26741280	17	28563089	SLC6A4	NM_001045	TSS200	-0.00755212	0.989309
128033	cg26924408	0.159168	-0.00589775	-1.42214	0.0041471	cg26924408	5	1394484	SLC6A3	NM_001044	3'UTR	-0.0394375	0.989309
128064	cg26939503	0.312659	-0.00297115	-1.03079	0.00288241	cg26939503	6	160680034	SLC22A2	NM_003058	TSS200	-0.0198677	0.989309
129850	cg27304332	0.192225	-0.00267333	-1.34052	0.00199426	cg27304332	4	7508044	SORCS2	NM_020777	Body	-0.0178762	0.989309
130200	cg27423216	0.624827	0.00325951	0.49464	0.00658966	cg27423216	12	5543269	NTF3	NM_001102654	Body	0.0217959	0.989309
130267	ch.3.343413R	0.609208	-0.000801946	-0.532912	0.00150484	ch.3.343413R	3	15058168	NR2C2	NM_003298	Body	-0.00536251	0.989309
130928	cg10627091	0.62953	-0.000612757	-0.495267	0.00123723	cg10627091	5	145717858	POU4F3	NM_002700	TSS1500	-0.00409743	0.991893
131503	cg21005218	0.633211	-0.00252341	-0.480401	0.00525272	cg21005218	4	7289723	SORCS2	NM_020777	Body	-0.0168737	0.992851
132134	cg00042568	0.658632	-0.00117657	-0.461501	0.00254945	cg00042568	3	14987939	NR2C2	NM_003298	TSS1500	-0.00786759	0.994104
132327	cg00224929	0.648546	0.000610197	0.467044	0.00130651	cg00224929	2	171705463	GAD1	NM_000817	Body	0.00408031	0.994104
132754	cg05664072	0.653295	-0.000722838	-0.465775	0.0015519	cg05664072	2	239198294	PER2	NM_022817	TSS1500	-0.00483352	0.994104
133107	cg09977703	0.654599	0.00115322	0.447563	0.00257668	cg09977703	19	46854563	PPP5C	NM_006247	Body	0.00771145	0.994104
133264	cg12848639	0.655829	0.00106801	0.458865	0.0023275	cg12848639	5	1438375	SLC6A3	NM_001044	Body	0.00714161	0.994104
133492	cg13285174	0.652573	0.00214819	0.455563	0.00471546	cg13285174	20	3052221	OXT	NM_000915	TSS200	0.0143646	0.994104
134507	cg19848118	0.656144	-0.0011923	-0.449987	0.00264963	cg19848118	4	7268612	SORCS2	NM_020777	Body	-0.00797276	0.994104
134919	cg25363289	0.641619	-0.00156119	-0.485522	0.00321549	cg25363289	5	1409773	SLC6A3	NM_001044	Body	-0.0104395	0.994104
134976	cg00232679	0.887673	0.000289967	0.143613	0.00201908	cg00232679	5	1405588	SLC6A3	NM_001044	Body	0.00193897	0.995052
135105	cg00237268	0.913802	0.000458685	0.107625	0.00426189	cg00237268	4	7287615	SORCS2	NM_020777	Body	0.00306717	0.995052
135352	cg00247334	0.907977	0.000442889	0.115885	0.00382181	cg00247334	3	8811543	OXTR	NM_000916	TSS1500	0.00296154	0.995052
135538	cg01330016	0.792495	-0.000338037	-0.266199	0.00126987	cg01330016	17	28549806	SLC6A4	NM_001045	5'UTR	-0.00226041	0.995052
136715	cg01497434	0.781835	0.000779669	0.278302	0.00280153	cg01497434	4	7646087	SORCS2	NM_020777	Body	0.00521354	0.995052
137081	cg01583131	0.9213	0.000119802	0.100861	0.00118778	cg01583131	11	27744675	BDNF	NM_170731	TSS1500	0.000801097	0.995052
137816	cg01644611	0.686026	0.0013675	0.41378	0.00330489	cg01644611	20	3052253	OXT	NM_000915	TSS200	0.00914426	0.995052
137961	cg01776556	0.852693	-0.000430281	-0.188466	0.00228307	cg01776556	4	7463234	SORCS2	NM_020777	Body	-0.00287723	0.995052
138283	cg01819137	0.900549	0.000128604	0.128539	0.0010005	cg01819137	5	145719938	POU4F3	NM_002700	Body	0.000859957	0.995052
139480	cg02192228	0.962122	-0.000108077	-0.0481221	0.00224589	cg02192228	3	8809536	OXTR	NM_000916	Body	-0.000722696	0.995052
139565	cg02666489	0.729986	0.000770158	0.375788	0.00204945	cg02666489	6	160680115	SLC22A2	NM_003058	TSS200	0.00514994	0.995052
142046	cg02688422	0.68298	-0.00117014	-0.405763	0.00288381	cg02688422	5	1409937	SLC6A3	NM_001044	Body	-0.00782459	0.995052
142165	cg03084652	0.783501	0.000447343	0.286198	0.00156305	cg03084652	4	7638050	SORCS2	NM_020777	Body	0.00299132	0.995052
142513	cg03447880	0.843442	0.00062856	0.198684	0.00316361	cg03447880	7	31121827	ADCYAP1R1	NM_001118	Body	0.0042031	0.995052
142585	cg03460109	0.682311	-0.00110036	-0.422801	0.00260255	cg03460109	4	7427313	SORCS2	NM_020777	Body	-0.00735795	0.995052
142975	cg03901281	0.967119	0.000102876	0.0424875	0.00242133	cg03901281	5	1441675	SLC6A3	NM_001044	Body	0.000687921	0.995052
143652	cg04169774	0.704413	-0.00104616	-0.379328	0.00275792	cg04169774	2	239198437	PER2	NM_022817	TSS1500	-0.00699551	0.995052
144128	cg04310488	0.859827	0.000616914	0.188745	0.00326851	cg04310488	6	160675744	SLC22A2	NM_003058	Body	0.00412522	0.995052
145528	cg04404772	0.904743	0.000190188	0.123652	0.00153809	cg04404772	19	46876609	PPP5C	NM_006247	Body	0.00127176	0.995052
146644	cg04457631	0.766657	0.000775021	0.297327	0.00260663	cg04457631	4	7736753	SORCS2	NM_020777	Body	0.00518246	0.995052
147451	cg04614155	0.966207	-0.000107288	-0.0422902	0.00253694	cg04614155	15	42209202	EHD4	NM_139265	Body	-0.000717419	0.995052
149019	cg04731988	0.883641	-0.000406659	-0.149978	0.00271146	cg04731988	20	3051954	OXT	NM_000915	TSS1500	-0.00271927	0.995052
150430	cg06162475	0.756842	0.000345029	0.317626	0.00108628	cg06162475	12	5568048	NTF3	NM_001102654	Body	0.00230716	0.995052
150675	cg06482534	0.941649	-7.3309e-05	-0.0821521	0.000892356	cg06482534	19	46849286	PPP5C	NM_006247	TSS1500	-0.000490207	0.995052
151167	cg06570432	0.811743	-0.000780256	-0.239485	0.00325806	cg06570432	4	7301176	SORCS2	NM_020777	Body	-0.00521747	0.995052
151188	cg06636938	0.952781	-0.00010194	-0.0605472	0.00168364	cg06636938	4	7549108	SORCS2	NM_020777	Body	-0.000681657	0.995052
152063	cg07156389	0.671036	-0.00117369	-0.426446	0.00275225	cg07156389	4	7479912	SORCS2	NM_020777	Body	-0.00784829	0.995052
152689	cg07525751	0.864504	9.90177e-05	0.17384	0.00056959	cg07525751	5	1416958	SLC6A3	NM_001044	Body	0.000662118	0.995052
154222	cg07695269	0.988769	3.795e-05	0.0141353	0.00268478	cg07695269	4	7394902	SORCS2	NM_020777	Body	0.000253767	0.995052
155754	cg08415977	0.780001	0.000483021	0.287319	0.00168113	cg08415977	4	7463138	SORCS2	NM_020777	Body	0.0032299	0.995052
156038	cg08554860	0.991384	2.82029e-05	0.0107477	0.00262409	cg08554860	4	7512177	SORCS2	NM_020777	Body	0.000188589	0.995052
156096	cg09408968	0.931491	-0.000109702	-0.0855347	0.00128255	cg09408968	4	7710177	SORCS2	NM_020777	Body	-0.000733563	0.995052
156103	cg09892121	0.81117	-0.000618587	-0.247893	0.00249538	cg09892121	5	1407319	SLC6A3	NM_001044	Body	-0.00413641	0.995052
157821	cg10251217	0.967661	-8.20913e-05	-0.0444187	0.00184813	cg10251217	16	71611519	TAT	NM_000353	TSS1500	-0.000548934	0.995052
159514	cg10356260	0.858519	0.000195015	0.189373	0.0010298	cg10356260	4	7593437	SORCS2	NM_020777	Body	0.00130404	0.995052
159572	cg10420578	0.886759	0.000174169	0.141941	0.00122705	cg10420578	5	1430867	SLC6A3	NM_001044	Body	0.00116465	0.995052
160549	cg10444491	0.675895	-0.00142214	-0.425246	0.00334427	cg10444491	4	7394790	SORCS2	NM_020777	Body	-0.00950966	0.995052
160567	cg10647739	0.879465	-0.000388343	-0.154008	0.00252157	cg10647739	4	7532607	SORCS2	NM_020777	Body	-0.0025968	0.995052
161387	cg10838744	0.88656	0.000411055	0.145772	0.00281985	cg10838744	4	7652252	SORCS2	NM_020777	Body	0.00274867	0.995052
161390	cg10858686	0.887486	-0.000420875	-0.142302	0.00295762	cg10858686	4	7528296	SORCS2	NM_020777	Body	-0.00281433	0.995052
161842	cg11104736	0.931997	-0.00029351	-0.0850274	0.00345195	cg11104736	4	7301529	SORCS2	NM_020777	Body	-0.00196266	0.995052
162943	cg11278080	0.789076	-0.00070328	-0.26858	0.00261851	cg11278080	4	7462664	SORCS2	NM_020777	Body	-0.00470274	0.995052
163547	cg11348701	0.88431	-0.000122425	-0.150953	0.000811011	cg11348701	2	171704223	GAD1	NM_000817	Body	-0.000818638	0.995052
164315	cg11443170	0.779303	-0.000670641	-0.282052	0.00237772	cg11443170	4	7338837	SORCS2	NM_020777	Body	-0.00448448	0.995052
164744	cg11718030	0.995052	-7.32266e-06	-0.0063089	0.00116069	cg11718030	11	27744363	BDNF	NM_170731	TSS1500	-4.89657e-05	0.995052
164876	cg12140543	0.905454	0.000225199	0.11938	0.00188641	cg12140543	7	31126495	ADCYAP1R1	NM_001118	Body	0.00150588	0.995052
165579	cg12250307	0.964135	6.12548e-05	0.0476061	0.0012867	cg12250307	19	46849103	PPP5C	NM_006247	TSS1500	0.000409602	0.995052
165608	cg12443213	0.845703	-0.000461845	-0.201225	0.00229516	cg12443213	4	7395485	SORCS2	NM_020777	Body	-0.0030883	0.995052
166633	cg12655112	0.97904	-9.68415e-05	-0.0268809	0.00360262	cg12655112	15	42261154	EHD4	NM_139265	Body	-0.000647566	0.995052
167020	cg12710228	0.708567	-0.000493442	-0.372277	0.00132547	cg12710228	4	7395388	SORCS2	NM_020777	Body	-0.00329958	0.995052
167966	cg13318771	0.753282	-0.000853129	-0.324956	0.00262537	cg13318771	4	7657359	SORCS2	NM_020777	Body	-0.00570476	0.995052
168499	cg13348530	0.807608	-0.000595274	-0.246014	0.00241967	cg13348530	4	7283184	SORCS2	NM_020777	Body	-0.00398051	0.995052
169297	cg13723431	0.937291	-0.000285861	-0.0786866	0.00363291	cg13723431	5	1444395	SLC6A3	NM_001044	5'UTR	-0.00191152	0.995052
169719	cg13797914	0.947168	-0.000113358	-0.0662463	0.00171116	cg13797914	15	42192995	EHD4	NM_139265	Body	-0.000758011	0.995052
169930	cg13847226	0.910584	-0.000224272	-0.114312	0.00196192	cg13847226	4	7193237	SORCS2	NM_020777	TSS1500	-0.00149967	0.995052
170079	cg14025345	0.841434	0.000302094	0.210062	0.00143812	cg14025345	4	7373088	SORCS2	NM_020777	Body	0.00202006	0.995052
170663	cg14084689	0.945757	0.000114355	0.0721841	0.00158421	cg14084689	4	7657708	SORCS2	NM_020777	Body	0.000764674	0.995052
170808	cg14180415	0.967458	-7.82819e-05	-0.0428605	0.00182643	cg14180415	4	7374582	SORCS2	NM_020777	Body	-0.000523461	0.995052
171284	cg14450766	0.857747	-0.000307557	-0.188555	0.00163113	cg14450766	6	160680758	SLC22A2	NM_003058	TSS1500	-0.00205659	0.995052
172561	cg14483142	0.853251	-0.000475061	-0.202521	0.00234573	cg14483142	3	8811758	OXTR	NM_000916	TSS1500	-0.00317667	0.995052
172919	cg14506366	0.830213	0.000701375	0.217332	0.0032272	cg14506366	5	1430421	SLC6A3	NM_001044	Body	0.00469	0.995052
174327	cg14746841	0.903684	-0.000184346	-0.121706	0.00151468	cg14746841	4	7604322	SORCS2	NM_020777	Body	-0.0012327	0.995052
174964	cg14879948	0.984417	-4.72947e-05	-0.0194575	0.00243066	cg14879948	5	1394576	SLC6A3	NM_001044	3'UTR	-0.000316253	0.995052
176109	cg14994247	0.851155	0.000352175	0.202553	0.00173868	cg14994247	5	1407005	SLC6A3	NM_001044	Body	0.00235495	0.995052
176528	cg16338944	0.842197	-0.000476942	-0.196853	0.00242283	cg16338944	5	1438531	SLC6A3	NM_001044	Body	-0.00318925	0.995052
178226	cg16703956	0.948298	7.82088e-05	0.0646504	0.00120972	cg16703956	5	1446217	SLC6A3	NM_001044	TSS1500	0.000522972	0.995052
180615	cg17306747	0.783994	0.000514597	0.274099	0.00187741	cg17306747	5	1446165	SLC6A3	NM_001044	TSS1500	0.00344104	0.995052
180913	cg17315281	0.858207	0.00051803	0.179983	0.00287821	cg17315281	4	7193783	SORCS2	NM_020777	TSS1500	0.00346399	0.995052
181446	cg17627921	0.962158	8.91672e-05	0.0473859	0.00188172	cg17627921	4	7301823	SORCS2	NM_020777	Body	0.000596249	0.995052
181481	cg17750114	0.989233	-3.7871e-05	-0.0139441	0.00271592	cg17750114	15	42193477	EHD4	NM_139265	Body	-0.000253239	0.995052
182717	cg18421840	0.932458	0.000206722	0.084788	0.0024381	cg18421840	7	31099814	ADCYAP1R1	NM_001118	5'UTR	0.00138232	0.995052
183810	cg19043935	0.883148	-0.000347209	-0.146346	0.00237253	cg19043935	4	7740427	SORCS2	NM_020777	Body	-0.00232174	0.995052
184122	cg19728345	0.683782	-0.000846876	-0.40827	0.0020743	cg19728345	5	1394320	SLC6A3	NM_001044	3'UTR	-0.00566294	0.995052
185676	cg19931925	0.788325	-0.000653522	-0.272283	0.00240016	cg19931925	4	7338730	SORCS2	NM_020777	Body	-0.00437001	0.995052
186387	cg20462512	0.691967	0.00116368	0.393717	0.00295562	cg20462512	12	5543155	NTF3	NM_001102654	Body	0.00778137	0.995052
186715	cg20471798	0.771246	0.000710002	0.29756	0.00238608	cg20471798	5	1405330	SLC6A3	NM_001044	Body	0.00474769	0.995052
186963	cg21254939	0.914274	-0.000245109	-0.111849	0.00219142	cg21254939	4	7657303	SORCS2	NM_020777	Body	-0.00163901	0.995052
187039	cg21353189	0.975067	-0.000186395	-0.0317739	0.0058663	cg21353189	4	7228343	SORCS2	NM_020777	Body	-0.0012464	0.995052
187076	cg21619594	0.869487	-0.000327946	-0.167819	0.00195416	cg21619594	7	31146128	ADCYAP1R1	NM_001118	Body	-0.00219293	0.995052
187367	cg21844005	0.737208	-0.000933149	-0.338199	0.00275917	cg21844005	7	31096717	ADCYAP1R1	NM_001118	5'UTR	-0.00623984	0.995052
188090	cg21951301	0.734093	-0.000333544	-0.353403	0.000943807	cg21951301	12	5542527	NTF3	NM_001102654	Body	-0.00223036	0.995052
188196	cg21957905	0.922073	0.000224919	0.0969254	0.00232053	cg21957905	4	7637501	SORCS2	NM_020777	Body	0.001504	0.995052
190065	cg22136365	0.817456	-0.000420531	-0.232331	0.00181005	cg22136365	16	71611043	TAT	NM_000353	TSS200	-0.00281203	0.995052
190456	cg22451412	0.69179	0.00047246	0.39433	0.00119813	cg22451412	15	42227210	EHD4	NM_139265	Body	0.00315927	0.995052
191822	cg22584138	0.752285	-0.00101305	-0.324811	0.0031189	cg22584138	17	28562220	SLC6A4	NM_001045	5'UTR	-0.00677415	0.995052
192431	cg22708635	0.959926	-6.0747e-05	-0.0513869	0.00118215	cg22708635	5	1395355	SLC6A3	NM_001044	Body	-0.000406207	0.995052
193046	cg22802102	0.739753	-0.000900743	-0.349809	0.00257496	cg22802102	12	5550889	NTF3	NM_001102654	Body	-0.00602315	0.995052
193171	cg23072629	0.884055	-0.000164801	-0.15351	0.00107355	cg23072629	2	239195537	PER2	NM_022817	5'UTR	-0.001102	0.995052
193229	cg23121787	0.708769	-0.000413784	-0.376223	0.00109984	cg23121787	15	42211437	EHD4	NM_139265	Body	-0.00276692	0.995052
194097	cg23594584	0.932868	-0.000121565	-0.0872929	0.00139261	cg23594584	4	7533191	SORCS2	NM_020777	Body	-0.000812891	0.995052
194109	cg23649083	0.862015	-0.000382685	-0.176783	0.00216472	cg23649083	4	7287737	SORCS2	NM_020777	Body	-0.00255896	0.995052
194759	cg24378940	0.853828	-0.000457379	-0.193319	0.00236593	cg24378940	4	7742291	SORCS2	NM_020777	3'UTR	-0.00305843	0.995052
194820	cg24564096	0.782006	-0.000619119	-0.278472	0.00222327	cg24564096	4	7449698	SORCS2	NM_020777	Body	-0.00413996	0.995052
195114	cg24756227	0.935274	-0.00023392	-0.0817806	0.00286033	cg24756227	5	1406177	SLC6A3	NM_001044	Body	-0.00156419	0.995052
197249	cg24984698	0.894403	-0.000185632	-0.135732	0.00136764	cg24984698	17	28548496	SLC6A4	NM_001045	Body	-0.0012413	0.995052
197648	cg25091367	0.824664	-0.000512617	-0.224742	0.00228091	cg25091367	4	7289507	SORCS2	NM_020777	Body	-0.0034278	0.995052
197757	cg25183687	0.885373	-0.00037242	-0.155287	0.00239827	cg25183687	4	7515958	SORCS2	NM_020777	Body	-0.00249032	0.995052
199015	cg25244561	0.990094	3.5096e-05	0.0123726	0.00283659	cg25244561	4	7301594	SORCS2	NM_020777	Body	0.000234682	0.995052
199125	cg25348776	0.978125	7.79555e-05	0.0277628	0.00280792	cg25348776	4	7195466	SORCS2	NM_020777	Body	0.000521278	0.995052
199242	cg25655234	0.969124	-4.43564e-05	-0.0378895	0.00117068	cg25655234	4	7194841	SORCS2	NM_020777	1stExon	-0.000296605	0.995052
200789	cg25726847	0.993317	1.61165e-05	0.00911245	0.00176862	cg25726847	10	82034749	MAT1A	NM_000429	Body	0.000107769	0.995052
200817	cg26126367	0.928186	0.000117277	0.0944068	0.00124225	cg26126367	17	28559497	SLC6A4	NM_001045	5'UTR	0.000784215	0.995052
200942	cg26143141	0.904445	-0.000132655	-0.127459	0.00104076	cg26143141	4	7740821	SORCS2	NM_020777	Body	-0.000887045	0.995052
201099	cg26686068	0.784518	0.00062009	0.285653	0.00217078	cg26686068	4	7700686	SORCS2	NM_020777	Body	0.00414646	0.995052
201769	cg26757836	0.877575	-0.000234141	-0.154214	0.00151829	cg26757836	4	7304739	SORCS2	NM_020777	Body	-0.00156567	0.995052
202634	cg26955850	0.680518	0.00154275	0.424048	0.00363816	cg26955850	20	3052345	OXT	NM_000915	1stExon	0.0103162	0.995052
203041	cg27171509	0.759504	0.000603301	0.305237	0.0019765	cg27171509	10	82033454	MAT1A	NM_000429	3'UTR	0.0040342	0.995052
203134	cg27488680	0.782175	0.000486758	0.275145	0.0017691	cg27488680	4	7638222	SORCS2	NM_020777	Body	0.00325489	0.995052
204625	cg27501759	0.850686	-0.000296021	-0.204286	0.00144906	cg27501759	3	8809715	OXTR	NM_000916	Body	-0.00197946	0.995052
