## Supplementary Table 3 for "Cross-Tissue Specificity of Pediatric DNA Methylation Associated with Cumulative Family Adversity"

### Sheet: Sheet1
	CpG	UCSC_REFGENE_NAME	CHR	MAPINFO	Min_Map	Max_Map	SNP_to_test
1	cg00052684	FKBP5	6	35694245	35689245	35699245
2	cg17755321	TNF	6	31546085	31541085	31551085	exm-rs1799964
2	cg17755321	TNF	6	31546085	31541085	31551085	exm-rs1800629
2	cg17755321	TNF	6	31546085	31541085	31551085	exm-rs1800630
2	cg17755321	TNF	6	31546085	31541085	31551085	exm-rs3093662
3	cg22659953	SLC6A3	5	1414020	1409020	1419020	exm2270001
3	cg22659953	SLC6A3	5	1414020	1409020	1419020	rs2042449
4	cg23204396		6	31548107	31543107	31553107	exm-rs3093662
5	cg04611670	MEGF6	1	3509766	3504766	3514766	exm7149
5	cg04611670	MEGF6	1	3509766	3504766	3514766	rs4648527
5	cg04611670	MEGF6	1	3509766	3504766	3514766	rs6697749
6	cg17487741	RCBTB1	13	50107026	50102026	50112026	rs1925742
8	cg22664962		17	22191979	22186979	22196979
9	cg23950278		11	36509698	36504698	36514698
