## Supplementary Table 6 for "Cross-Tissue Specificity of Pediatric DNA Methylation Associated with Cumulative Family Adversity"

### Sheet: GECKO_BECon_ImageCpG
CpG ID	Genomic Coordinate (hg19)	Chr (hg19)	Associated Genes	CpG in Feature of Gene, respectively	Cor Blood-BA7 (superior parietal lobule)	Cor Blood- BA10 (frontal)	Cor Blood- BA20 (temporal cortex)	Mean Cor All Brain	SD Mean Cor All Brain	Percentile of Mean Cor All Brain (positive)	Percentile of Mean Cor All Brain (negative)	Mean Change Beta with Blood Cell Composition Normalization	Mean Change Beta with Brain Cell Composition Normalization	Percentile rank of CpG Change Beta with Blood Cell Comp	Percentile rank of CpG Change Beta with Brain Cell Comp	Var in Blood	Var in All Brain	Var in BA7	Var in BA10	Var in BA20	cgid	CHR	MAPINFO	UCSC_RefGene_Name	rho_brain_blood	p_rho_brain_blood	rho_blood_buccal	p_rho_blood_buccal	rho_saliva_buccal	p_rho_saliva_buccal	rho_brain_saliva	p_rho_brain_saliva	rho_brain_buccal	p_rho_brain_buccal	rho_blood_saliva	p_rho_blood_saliva
cg22659953	1414020	5	SLC6A3	intragenic	0.214706	-0.0205882	0.0735294	0.0892157	0.118429	<50%	-	0.04	0.01	75-90% (Blood Cell Comp.)	50-75% (Brain Cell Comp.)	0.170677	0.0808704	0.0509197	0.0691894	0.060415	cg22659953	5	1414020	SLC6A3	0.455844	0.0392375	0.650649	0.00181545	0.78961	2.82962e-05	0.636364	0.00242678	0.667532	0.0012635	0.897403	2.87042e-06
cg00052684	NA	NA	NA	NA	NA	NA	NA	NA	NA	NA	NA	NA	NA	NA	NA	NA	NA	NA	NA	NA	cg00052684	6	35694245	FKBP5							0.115152	0.758833	0.236364	0.513898	-0.345455	0.330549
cg04611670	3509766	1	MEGF6	intragenic	-0.108824	-0.235294	-0.164706	-0.169608	0.0633776	-	50-75%	0.03	0.03	75-90% (Blood Cell Comp.)	75-90% (Brain Cell Comp.)	0.0851949	0.105169	0.0686747	0.139276	0.0442946	cg04611670	1	3509766	MEGF6	0.293506	0.196033	0.477922	0.0298648	0.241558	0.29011	0.144156	0.531478	0.348052	0.12246	0.498701	0.0227716
cg17755321	31546085	6	TNF	three_plus	-0.288235	-0.129412	-0.0147059	-0.144118	0.137356	-	50-75%	0.02	0.01	75-90% (Blood Cell Comp.)	50-75% (Brain Cell Comp.)	0.070022	0.0454119	0.0392632	0.0516809	0.0198466	cg17755321	6	31546085	TNF							0.648485	0.0490426	0.393939	0.262887	0.333333	0.348846
cg17487741	50107026	13	RCBTB1	intragenic	0.182353	0.302941	-0.0558824	0.143137	0.182598	50-75%	-	0.02	0.03	50-75% (Blood Cell Comp.)	90% (Brain Cell Comp.)	0.090101	0.141763	0.0774276	0.146428	0.0893003	cg17487741	13	50107026	RCBTB1	0.0792208	0.732574	0.68961	0.000758162	0.671429	0.00115832	0.0909091	0.694558	-0.0324675	0.890045	0.336364	0.136187
cg22664962	22191979	17	None	intergenic	0.588235	0.182353	0.435294	0.401961	0.204984	0.9	-	0.05	0.01	90% (Blood Cell Comp.)	75-90% (Brain Cell Comp.)	0.200608	0.110969	0.101712	0.115568	0.0864245	cg22664962	17	22191979		0.554545	0.0101754	0.662338	0.00320041	0.703896	0.000530711	0.00141596	0.792208	2.48418e-05	0.949351	5.17226e-06	0.622078
cg23950278	NA	NA	NA	NA	NA	NA	NA	NA	NA	NA	NA	NA	NA	NA	NA	NA	NA	NA	NA	NA	cg23950278	11	36509698		0.0935065	0.686204	-0.232468	0.099341	0.698701	0.000605807	0.309094	0.0363636	0.876678	0.4	0.0734658	0.37013

### Sheet: GECKO_ImageCpG
cgid	CHR	MAPINFO	UCSC_RefGene_Name	rho_brain_blood	p_rho_brain_blood	rho_brain_saliva	p_rho_brain_saliva	rho_brain_buccal	p_rho_brain_buccal	rho_blood_saliva	p_rho_blood_saliva	rho_blood_buccal	p_rho_blood_buccal	rho_saliva_buccal	p_rho_saliva_buccal
cg22659953	5	1414020	SLC6A3	0.455844	0.0392375	0.636364	0.00242678	0.667532	0.0012635	0.897403	2.87042e-06	0.650649	0.00181545	0.78961	2.82962e-05
cg04611670	1	3509766	MEGF6	0.293506	0.196033	0.144156	0.531478	0.348052	0.12246	0.498701	0.0227716	0.477922	0.0298648	0.241558	0.29011
cg17487741	13	50107026	RCBTB1	0.0792208	0.732574	0.0909091	0.694558	-0.0324675	0.890045	0.336364	0.136187	0.68961	0.000758162	0.671429	0.00115832
cg22664962	17	22191979		0.554545	0.0101754	0.662338	0.00141596	0.792208	2.48418e-05	0.949351	5.17226e-06	0.622078	0.00320041	0.703896	0.000530711
cg23950278	11	36509698		0.0935065	0.686204	-0.232468	0.309094	0.0363636	0.876678	0.4	0.0734658	0.37013	0.099341	0.698701	0.000605807
cgid	CHR	MAPINFO	UCSC_RefGene_Name			rho.br.s	p.rho.br.s	rho.br.b	p.rho.br.b	rho.bl.s	p.rho.bl.s
cg00052684	6	35694245	FKBP5			0.115152	0.758833	0.236364	0.513898	-0.345455	0.330549
cg17755321	6	31546085	TNF			0.648485	0.0490426	0.393939	0.262887	0.333333	0.348846

### Sheet: Sheet2
cgid	CHR	MAPINFO	UCSC_RefGene_Name	rho.br.b	p.rho.br.b	rho.br.s	p.rho.br.s	rho.bl.s	p.rho.bl.s
cg00052684	6	35694245	FKBP5	0.236364	0.513898	0.115152	0.758833	-0.345455	0.330549
cg17755321	6	31546085	TNF	0.393939	0.262887	0.648485	0.0490426	0.333333	0.348846
