## Supplementary Table 7 for "Cross-Tissue Specificity of Pediatric DNA Methylation Associated with Cumulative Family Adversity"

### Sheet: 7 CpGs associated with famadv
Output genes	Function	Input genes	Weight	Network group	Network
CEBPA	cell cycle regulation, body weight homeostasis, Glucocorticoid receptors	FKBP5	0.000783267	Genetic Interactions	Lin-Smith-2010
CHUK	inflammatory	FKBP5	0.0846756	Pathway	Wu-Stein-2010
CHUK	inflammatory	FKBP5	0.290227	Pathway	CELL_MAP
CHUK	inflammatory	FKBP5	0.100278	Physical Interactions	IREF-dip
CHUK	inflammatory	FKBP5	0.391776	Physical Interactions	IREF-bind-translation
CHUK	inflammatory	FKBP5	0.0793707	Physical Interactions	Bouwmeester-Superti-Furga-2004
HSP90AA1	Glucocorticoid receptors	FKBP5	0.0778741	Pathway	NCI_NATURE
HSP90AA1	Glucocorticoid receptors	FKBP5	0.0997857	Physical Interactions	Kristensen-Foster-2012
HSP90AA1	Glucocorticoid receptors	FKBP5	0.227891	Physical Interactions	IREF-quickgo
HSP90AA1	Glucocorticoid receptors	FKBP5	0.326006	Physical Interactions	IREF-uniprotpp
HSP90AA1	Glucocorticoid receptors	FKBP5	0.00451359	Physical Interactions	BIOGRID-SMALL-SCALE-STUDIES
HSP90AA1	Glucocorticoid receptors	FKBP5	0.0586543	Predicted	Wu-Stein-2010
IKBKE	inflammatory, antiviral signaling pathways	FKBP5	0.295655	Pathway	Wu-Stein-2010
IKBKE	inflammatory, antiviral signaling pathways	FKBP5	0.19652	Physical Interactions	IREF-dip
IKBKE	inflammatory, antiviral signaling pathways	FKBP5	0.0626768	Physical Interactions	Bouwmeester-Superti-Furga-2004
NR2C2	development, cellular differentiation and homeostasis, androgen receptor	FKBP5	0.262407	Pathway	Wu-Stein-2010
NR2C2	development, cellular differentiation and homeostasis, androgen receptor	FKBP5	0.231648	Pathway	CELL_MAP
NR2C2	development, cellular differentiation and homeostasis, androgen receptor	FKBP5	0.386186	Physical Interactions	Bouwmeester-Superti-Furga-2004
NR2C2	development, cellular differentiation and homeostasis, androgen receptor	FKBP5	0.00131341	Physical Interactions	IREF-biogrid
PPP5C	regulation of cell growth and differentiation, Glucocorticoid receptors	FKBP5	0.511266	Pathway	NCI_NATURE
PPP5C	regulation of cell growth and differentiation, Glucocorticoid receptors	FKBP5	0.0141537	Shared protein domains	INTERPRO
PPP5C	regulation of cell growth and differentiation, Glucocorticoid receptors	FKBP5	0.0111961	Shared protein domains	PFAM
RASGRF1	guanine nucleotide exchange factor (GEF)	FKBP5	0.889535	Predicted	I2D-IntAct-Mouse2Human
RIPK1	inflammatory	FKBP5	0.0236182	Co-expression	Chen-Brown-2002
SFN	cell cycle checkpoint protein, DNA damage response	FKBP5	0.484409	Pathway	NCI_NATURE
UBE2E3	adaptive immune system	FKBP5	0.00982126	Co-expression	Burington-Shaughnessy-2008
IKBKE	inflammatory, antiviral signaling pathways	MEGF6	0.00377881	Genetic Interactions	Lin-Smith-2010
TNFRSF1A	TNF receptor, inflammation	MEGF6	0.00685272	Co-expression	Roth-Zlotnik-2006
TRADD	TNF receptor, Death receptor	MEGF6	0.0309573	Co-expression	Roth-Zlotnik-2006
TRADD	TNF receptor, Death receptor	MEGF6	0.0127113	Co-expression	Bild-Nevins-2006 B
ADAM17	inflammation (TNF receptor signaling pathway)	RCBTB1	0.0124827	Co-expression	Wang-Cheung-2015
GPR37	Parkinson's disease pathway	RCBTB1	0.00656455	Co-localization	Johnson-Shoemaker-2003
TNFRSF1B	TNF receptor, inflammation	RCBTB1	0.00171794	Genetic Interactions	Lin-Smith-2010
UBE2E3	adaptive immune system	RCBTB1	0.2141	Physical Interactions	BIOGRID-SMALL-SCALE-STUDIES
UBE2E3	adaptive immune system	RCBTB1	0.570048	Predicted	I2D-BioGRID-Mouse2Human
GPR37	Parkinson's disease pathway	SLC6A3	1	Physical Interactions	IREF-dip
PICK1	Neurotransmitter receptor	SLC6A3	0.235354	Physical Interactions	IREF-quickgo
PICK1	Neurotransmitter receptor	SLC6A3	0.0672288	Physical Interactions	BIOGRID-SMALL-SCALE-STUDIES
PICK1	Neurotransmitter receptor	SLC6A3	0.240415	Physical Interactions	IREF-mint
PICK1	Neurotransmitter receptor	SLC6A3	0.0880811	Physical Interactions	IREF-spike
PICK1	Neurotransmitter receptor	SLC6A3	0.275772	Predicted	Wu-Stein-2010
SLC18A2	monoamines transporter (e.g., dopamine, norepinephrine, serotonin, and histamine)	SLC6A3	0.0598548	Co-expression	Roth-Zlotnik-2006
SLC18A2	monoamines transporter (e.g., dopamine, norepinephrine, serotonin, and histamine)	SLC6A3	0.745197	Predicted	I2D-IntAct-Mouse2Human
SNCA	Parkinson's disease pathway	SLC6A3	0.261242	Pathway	Wu-Stein-2010
SNCA	Parkinson's disease pathway	SLC6A3	0.344111	Pathway	NCI_NATURE
SNCA	Parkinson's disease pathway	SLC6A3	0.0831973	Physical Interactions	IREF-quickgo
SNCA	Parkinson's disease pathway	SLC6A3	0.0186644	Physical Interactions	BIOGRID-SMALL-SCALE-STUDIES
SNCA	Parkinson's disease pathway	SLC6A3	0.361988	Physical Interactions	IREF-bind-translation
SNCA	Parkinson's disease pathway	SLC6A3	0.260286	Physical Interactions	IREF-matrixdb
SNCA	Parkinson's disease pathway	SLC6A3	0.410438	Predicted	I2D-IntAct-Mouse2Human
SNCA	Parkinson's disease pathway	SLC6A3	0.0365165	Predicted	I2D-BioGRID-Rat2Human
SNCA	Parkinson's disease pathway	SLC6A3	0.254205	Predicted	I2D-BioGRID-Mouse2Human
STX1A	monoamines transporter	SLC6A3	0.0439206	Physical Interactions	BIOGRID-SMALL-SCALE-STUDIES
STX1A	monoamines transporter	SLC6A3	0.314022	Physical Interactions	IREF-bind-translation
STX1A	monoamines transporter	SLC6A3	0.515665	Physical Interactions	IREF-bind
STX1A	monoamines transporter	SLC6A3	0.149624	Predicted	Wu-Stein-2010
STX1A	monoamines transporter	SLC6A3	0.261085	Predicted	I2D-BioGRID-Mouse2Human
TNF	Proinflammatory cytokine	SLC6A3	0.0284861	Co-localization	Johnson-Shoemaker-2003
ADAM17	inflammation (TNF receptor signaling pathway)	TNF	0.0106571	Pathway	Wu-Stein-2010
ADAM17	inflammation (TNF receptor signaling pathway)	TNF	0.128036	Physical Interactions	IREF-reactome
ADAM17	inflammation (TNF receptor signaling pathway)	TNF	0.128036	Physical Interactions	Vastrik-Stein-2007
CEBPA	cell cycle regulation, body weight homeostasis, Glucocorticoid receptors	TNF	0.344321	Pathway	REACTOME
CEBPA	cell cycle regulation, body weight homeostasis, Glucocorticoid receptors	TNF	0.0662297	Physical Interactions	IREF-reactome
CEBPA	cell cycle regulation, body weight homeostasis, Glucocorticoid receptors	TNF	0.0662297	Physical Interactions	Vastrik-Stein-2007
CHUK	inflammatory	TNF	0.0112372	Co-expression	Alizadeh-Staudt-2000
CHUK	inflammatory	TNF	0.00592382	Co-expression	Rosenwald-Staudt-2001
CHUK	inflammatory	TNF	0.28548	Genetic Interactions	BIOGRID-SMALL-SCALE-STUDIES
CHUK	inflammatory	TNF	0.00708129	Pathway	Wu-Stein-2010
CHUK	inflammatory	TNF	0.0790078	Physical Interactions	Kupka-Walczak-2016
CHUK	inflammatory	TNF	0.00804219	Physical Interactions	BIOGRID-SMALL-SCALE-STUDIES
HSP90AA1	Glucocorticoid receptors	TNF	0.0146874	Co-expression	Alizadeh-Staudt-2000
IKBKE	inflammatory, antiviral signaling pathways	TNF	0.0106207	Co-expression	Bild-Nevins-2006 B
IKBKE	inflammatory, antiviral signaling pathways	TNF	0.0174897	Physical Interactions	BIOGRID-SMALL-SCALE-STUDIES
PICK1	Neurotransmitter receptor	TNF	0.00438227	Co-expression	Burington-Shaughnessy-2008
RIPK1	inflammatory	TNF	0.00737403	Pathway	Wu-Stein-2010
RIPK1	inflammatory	TNF	0.0145831	Pathway	NCI_NATURE
RIPK1	inflammatory	TNF	0.0790078	Physical Interactions	Kupka-Walczak-2016
RIPK1	inflammatory	TNF	0.0689886	Physical Interactions	IREF-reactome
RIPK1	inflammatory	TNF	0.0689886	Physical Interactions	Vastrik-Stein-2007
RIPK1	inflammatory	TNF	0.0878632	Physical Interactions	IREF-dip
RIPK1	inflammatory	TNF	0.0110406	Physical Interactions	BIOGRID-SMALL-SCALE-STUDIES
RIPK1	inflammatory	TNF	0.0583803	Predicted	I2D-BioGRID-Mouse2Human
SNCA	Parkinson's disease pathway	TNF	0.00141475	Genetic Interactions	Lin-Smith-2010
STX1A	monoamines transporter	TNF	0.0104778	Physical Interactions	IREF-huri
TNFRSF1A	TNF receptor, inflammation	TNF	0.817403	Co-localization	Chen-Huang-2014
TNFRSF1A	TNF receptor, inflammation	TNF	0.0068521	Pathway	Wu-Stein-2010
TNFRSF1A	TNF receptor, inflammation	TNF	0.0131036	Pathway	NCI_NATURE
TNFRSF1A	TNF receptor, inflammation	TNF	0.0790078	Physical Interactions	Kupka-Walczak-2016
TNFRSF1A	TNF receptor, inflammation	TNF	0.267155	Physical Interactions	IREF-reactome
TNFRSF1A	TNF receptor, inflammation	TNF	0.267155	Physical Interactions	Vastrik-Stein-2007
TNFRSF1A	TNF receptor, inflammation	TNF	0.149801	Physical Interactions	IREF-quickgo
TNFRSF1A	TNF receptor, inflammation	TNF	0.0467143	Physical Interactions	IREF-dip
TNFRSF1A	TNF receptor, inflammation	TNF	0.0086356	Physical Interactions	BIOGRID-SMALL-SCALE-STUDIES
TNFRSF1A	TNF receptor, inflammation	TNF	0.0140199	Physical Interactions	Huttlin-Harper-2017
TNFRSF1A	TNF receptor, inflammation	TNF	0.246236	Physical Interactions	IREF-mint
TNFRSF1A	TNF receptor, inflammation	TNF	0.211182	Physical Interactions	IREF-bind-translation
TNFRSF1A	TNF receptor, inflammation	TNF	0.433749	Physical Interactions	IREF-bind
TNFRSF1A	TNF receptor, inflammation	TNF	0.164535	Physical Interactions	Bouwmeester-Superti-Furga-2004
TNFRSF1A	TNF receptor, inflammation	TNF	0.222902	Physical Interactions	Huttlin-Gygi-2015
TNFRSF1A	TNF receptor, inflammation	TNF	0.00679686	Physical Interactions	IREF-matrixdb
TNFRSF1A	TNF receptor, inflammation	TNF	0.00359016	Physical Interactions	IREF-biogrid
TNFRSF1A	TNF receptor, inflammation	TNF	0.320794	Predicted	I2D-IntAct-Mouse2Human
TNFRSF1A	TNF receptor, inflammation	TNF	0.0365395	Predicted	I2D-INNATEDB-Mouse2Human
TNFRSF1A	TNF receptor, inflammation	TNF	0.0803206	Predicted	I2D-BioGRID-Mouse2Human
TNFRSF1A	TNF receptor, inflammation	TNF	0.174971	Predicted	I2D-IntAct-Rat2Human
TNFRSF1B	TNF receptor, inflammation	TNF	0.0214269	Pathway	Wu-Stein-2010
TNFRSF1B	TNF receptor, inflammation	TNF	0.0410661	Pathway	NCI_NATURE
TNFRSF1B	TNF receptor, inflammation	TNF	0.259297	Physical Interactions	IREF-quickgo
TNFRSF1B	TNF receptor, inflammation	TNF	0.132078	Physical Interactions	IREF-dip
TNFRSF1B	TNF receptor, inflammation	TNF	0.026788	Physical Interactions	BIOGRID-SMALL-SCALE-STUDIES
TNFRSF1B	TNF receptor, inflammation	TNF	0.661865	Physical Interactions	IREF-mint
TNFRSF1B	TNF receptor, inflammation	TNF	0.708133	Physical Interactions	IREF-bind-translation
TNFRSF1B	TNF receptor, inflammation	TNF	0.00656873	Physical Interactions	IREF-matrixdb
TNFRSF1B	TNF receptor, inflammation	TNF	0.0158617	Physical Interactions	IREF-biogrid
TNFRSF1B	TNF receptor, inflammation	TNF	0.33623	Predicted	I2D-INNATEDB-Mouse2Human
TNFRSF1B	TNF receptor, inflammation	TNF	0.174971	Predicted	I2D-IntAct-Rat2Human
TRADD	TNF receptor, Death receptor	TNF	0.00732873	Pathway	Wu-Stein-2010
TRADD	TNF receptor, Death receptor	TNF	0.0137776	Pathway	NCI_NATURE
TRADD	TNF receptor, Death receptor	TNF	0.0790078	Physical Interactions	Kupka-Walczak-2016
TRADD	TNF receptor, Death receptor	TNF	0.136183	Physical Interactions	IREF-reactome
TRADD	TNF receptor, Death receptor	TNF	0.136183	Physical Interactions	Vastrik-Stein-2007
TRADD	TNF receptor, Death receptor	TNF	0.030019	Physical Interactions	Van Quickelberghe-Gevaert-2018
TRADD	TNF receptor, Death receptor	TNF	0.117293	Physical Interactions	IREF-dip
TRADD	TNF receptor, Death receptor	TNF	0.0173338	Physical Interactions	BIOGRID-SMALL-SCALE-STUDIES
TRADD	TNF receptor, Death receptor	TNF	0.00596016	Physical Interactions	IREF-biogrid
TRADD	TNF receptor, Death receptor	TNF	0.451674	Predicted	I2D-BioGRID-Mouse2Human
TRAF2	TNF receptor, inflammation	TNF	0.0054031	Pathway	Wu-Stein-2010
TRAF2	TNF receptor, inflammation	TNF	0.013686	Pathway	NCI_NATURE
TRAF2	TNF receptor, inflammation	TNF	0.0484997	Physical Interactions	Kupka-Walczak-2016
TRAF2	TNF receptor, inflammation	TNF	0.0872666	Physical Interactions	IREF-reactome
TRAF2	TNF receptor, inflammation	TNF	0.0872666	Physical Interactions	Vastrik-Stein-2007
TRAF2	TNF receptor, inflammation	TNF	0.0337809	Physical Interactions	Van Quickelberghe-Gevaert-2018
TRAF2	TNF receptor, inflammation	TNF	0.0469115	Physical Interactions	IREF-dip
TRAF2	TNF receptor, inflammation	TNF	0.00537268	Physical Interactions	BIOGRID-SMALL-SCALE-STUDIES
TRAF2	TNF receptor, inflammation	TNF	0.00187622	Physical Interactions	IREF-biogrid
